# SCAMP - an open-source tool for profiling Alizarin Red-labelled calcification in fish larvae

**DOI:** 10.64898/2026.07.25.740697

**Authors:** Dávid Czimer, Panna Kaluzsa, József Kövendi, Luca Kamilla Li, Blanka Kapusi, Viola Pomozi, Krisztina Fülöp, Balázs Nagy, Csaba Benedek, András Váradi, Máté Varga

**Affiliations:** Department of Genetics, ELTE Eötvös Loránd University, Budapest, Hungary; Machine Perception Research Laboratory, HUN-REN Institute for Computer Science and Control, Budapest, Hungary; Institute of Molecular Life Sciences, HUN-REN Research Centre for Natural Sciences, Budapest, Hungary

**Author notes:** Correspondence (M.V.).

**Keywords:** zebrafish, ectopic calcification, notochord mineralization, image registration, Pseudoxanthoma elasticum

## Abstract

Quantifying skeletal mineralization phenotypes in larval fish is complicated by the natural curvature of the notochord and by sample-to-sample variability in orientation, staining and imaging. Consequently, many studies rely on summary measures such as vertebral counts or total stain intensity. Here we present SCAMP (Spinal Calcification & Mineralization Profiler), an open-source, GUI-based Python tool that computationally straightens the curved notochord of Alizarin Red S-stained fish larvae and generates standardized ARS-based mineralization profiles along the spinal axis. This approach reduces positional and shape variability, allowing direct quantitative comparison of Alizarin Red S fluorescence patterns within experimental cohorts processed and imaged under matched conditions, without requiring programming expertise. We validate SCAMP using a zebrafish model of Pseudoxanthoma elasticum (*abcc6a^elu15/elu15^*), recovering genotype-specific differences in the intensity, extent and spatial distribution of ectopic mineralization. Using SCAMP, we further show that inorganic pyrophosphate supplementation reduces ectopic intervertebral Alizarin Red S signal, alters the anterior-posterior distribution of mineralized regions in homozygous mutants, and increases signal at physiological chordacentrum positions. We also show that methylene blue, a routine antifungal additive in fish medium, is associated with reduced baseline Alizarin Red S-based mineralization endpoints, with the most pronounced effects observed in heterozygous controls. SCAMP is freely available and has the potential to be adapted to other fish species used in skeletal and mineralization research.
