## Supplementary Table 5 for "SCAMP - an open-source tool for profiling Alizarin Red-labelled calcification in fish larvae"

### Sheet: S5 Pattern analysis
Supplementary Table S5. ROI-like spatial-pattern analysis
Treatment-specific thresholds were estimated while pooling genotypes within each MB/PPi condition. Continuous threshold-positive regions were extracted from length-normalized fluorescence profiles. Region length and its anterior–posterior distribution were analysed with a fish-level random-intercept mixed model.
A. Treatment-specific threshold specifications
Treatment	Fish	Background quantile	MAD multiplier	Lower-tail cutoff (a.u.)	Baseline (a.u.)	Scaled MAD (a.u.)	Threshold (a.u.)	Method	Threshold grouping	Analysis role	Interpretation
-MB / -PPi	22	0.6	3	542.884	242.648	99.0402	539.769	low-tail median + multiplier × scaled MAD	Genotypes pooled within treatment	Primary pattern analysis	Relative spatial-pattern threshold
+MB / -PPi	23	0.6	3	478.036	240.998	71.6686	456.004	low-tail median + multiplier × scaled MAD	Genotypes pooled within treatment	Primary pattern analysis	Relative spatial-pattern threshold
-MB / +PPi	24	0.6	3	1051.43	343.285	236.064	1051.48	low-tail median + multiplier × scaled MAD	Genotypes pooled within treatment	Primary pattern analysis	Relative spatial-pattern threshold
+MB / +PPi	23	0.6	3	649.854	236.797	118.513	592.337	low-tail median + multiplier × scaled MAD	Genotypes pooled within treatment	Primary pattern analysis	Relative spatial-pattern threshold
B. Region-length mixed model: Type III fixed-effect tests
Term	Sum of squares	Mean square	Numerator df	Denominator df	F	p-value	Significance	Test role	Model	Endpoint	Interpretation
genotype	590.158	590.158	1	85.6382	46.6678	1.15586e-09	****	Model term	Region length ~ genotype × MB × PPi × AP + (1 | fish)	Relative region length (%)	Statistically significant
MB	0.265098	0.265098	1	85.6382	0.0209631	0.88522	ns	Model term	Region length ~ genotype × MB × PPi × AP + (1 | fish)	Relative region length (%)	Not statistically significant
PPi	72.6839	72.6839	1	85.6382	5.74762	0.0186851	*	Model term	Region length ~ genotype × MB × PPi × AP + (1 | fish)	Relative region length (%)	Statistically significant
AP_position_scaled	0.459704	0.459704	1	465.653	0.0363519	0.848874	ns	Model term	Region length ~ genotype × MB × PPi × AP + (1 | fish)	Relative region length (%)	Not statistically significant
genotype:MB	39.1218	39.1218	1	85.6382	3.09363	0.0821715	ns	Model term	Region length ~ genotype × MB × PPi × AP + (1 | fish)	Relative region length (%)	Not statistically significant
genotype:PPi	237.281	237.281	1	85.6382	18.7634	4.00512e-05	****	Key spatial-pattern test	Region length ~ genotype × MB × PPi × AP + (1 | fish)	Relative region length (%)	Statistically significant
MB:PPi	2.57349	2.57349	1	85.6382	0.203504	0.653048	ns	Model term	Region length ~ genotype × MB × PPi × AP + (1 | fish)	Relative region length (%)	Not statistically significant
genotype:AP_position_scaled	71.5438	71.5438	1	465.653	5.65745	0.0177837	*	Model term	Region length ~ genotype × MB × PPi × AP + (1 | fish)	Relative region length (%)	Statistically significant
MB:AP_position_scaled	0.724715	0.724715	1	465.653	0.0573082	0.810908	ns	Model term	Region length ~ genotype × MB × PPi × AP + (1 | fish)	Relative region length (%)	Not statistically significant
PPi:AP_position_scaled	295.704	295.704	1	465.653	23.3834	1.80628e-06	****	Key spatial-pattern test	Region length ~ genotype × MB × PPi × AP + (1 | fish)	Relative region length (%)	Statistically significant
genotype:MB:PPi	1.61866	1.61866	1	85.6382	0.127998	0.721397	ns	Model term	Region length ~ genotype × MB × PPi × AP + (1 | fish)	Relative region length (%)	Not statistically significant
genotype:MB:AP_position_scaled	0.0478968	0.0478968	1	465.653	0.00378753	0.950953	ns	Model term	Region length ~ genotype × MB × PPi × AP + (1 | fish)	Relative region length (%)	Not statistically significant
genotype:PPi:AP_position_scaled	179.664	179.664	1	465.653	14.2072	0.000184782	***	Key spatial-pattern test	Region length ~ genotype × MB × PPi × AP + (1 | fish)	Relative region length (%)	Statistically significant
MB:PPi:AP_position_scaled	8.63706	8.63706	1	465.653	0.682991	0.408982	ns	Model term	Region length ~ genotype × MB × PPi × AP + (1 | fish)	Relative region length (%)	Not statistically significant
genotype:MB:PPi:AP_position_scaled	6.70153	6.70153	1	465.653	0.529936	0.467	ns	Model term	Region length ~ genotype × MB × PPi × AP + (1 | fish)	Relative region length (%)	Not statistically significant
C. Genotype- and treatment-specific AP-axis slopes
Genotype	MB	PPi	Slope per 1 SD AP increase	SE	df	95% CI lower	95% CI upper	t ratio	p-value	Significance	Interpretation
abcc6a+/-	-MB	-PPi	0.200134	0.500485	482.001	-0.783269	1.18354	0.39988	0.689422	ns	No significant AP-axis slope
abcc6a-/-	-MB	-PPi	-2.07113	0.465635	492.864	-2.98601	-1.15626	-4.44798	1.07228e-05	****	Region length decreases posteriorly
abcc6a+/-	+MB	-PPi	0.173675	0.688504	485.136	-1.17914	1.52649	0.252249	0.800955	ns	No significant AP-axis slope
abcc6a-/-	+MB	-PPi	-1.65334	0.3833	472.549	-2.40652	-0.900153	-4.31343	1.95826e-05	****	Region length decreases posteriorly
abcc6a+/-	-MB	+PPi	0.588394	0.510446	476.998	-0.414606	1.59139	1.15271	0.249608	ns	No significant AP-axis slope
abcc6a-/-	-MB	+PPi	1.31509	0.343337	466.621	0.640412	1.98977	3.83032	0.000145468	***	Region length increases posteriorly
abcc6a+/-	+MB	+PPi	0.496295	0.448271	484.542	-0.3845	1.37709	1.10713	0.268787	ns	No significant AP-axis slope
abcc6a-/-	+MB	+PPi	0.696683	0.378002	465.584	-0.046119	1.43948	1.84307	0.065955	ns	No significant AP-axis slope
D. Direct PPi contrasts of AP-axis slopes within genotype and MB
Genotype	MB	Contrast	Slope difference	SE	df	95% CI lower	95% CI upper	t ratio	Raw p	BH-adjusted p	Interpretation
abcc6a+/-	-MB	(+PPi) - (-PPi)	0.38826	0.714871	479.458	-1.01641	1.79293	0.543119	0.5873	0.694725	No significant PPi-associated slope shift
abcc6a-/-	-MB	(+PPi) - (-PPi)	3.38622	0.578529	483.822	2.24948	4.52296	5.85316	8.90415e-09	3.56166e-08	Significant PPi-associated slope shift
abcc6a+/-	+MB	(+PPi) - (-PPi)	0.32262	0.821575	484.959	-1.29167	1.93691	0.392685	0.694725	0.694725	No significant PPi-associated slope shift
abcc6a-/-	+MB	(+PPi) - (-PPi)	2.35002	0.538335	469.125	1.29217	3.40787	4.36535	1.56262e-05	3.12524e-05	Significant PPi-associated slope shift

### Sheet: S5 Positive regions
Supplementary Table S5. Extracted threshold-positive regions
One row per continuous threshold-positive region. AP position is the region centroid on the normalized 0–100% anterior–posterior axis; relative length is expressed as a percentage of the 1000-point normalized profile.
Fish	Genotype	Treatment	MB	PPi	Region ID	Start index	End index	Region length	Centroid index	AP position (%)	Relative region length (%)
A1	abcc6a-/-	+MB / +PPi	+MB	+PPi	1	57	59	3	58	5.70571	0.3
A1	abcc6a-/-	+MB / +PPi	+MB	+PPi	2	271	314	44	292.5	29.1792	4.4
A1	abcc6a-/-	+MB / +PPi	+MB	+PPi	3	402	466	65	434	43.3433	6.5
A1	abcc6a-/-	+MB / +PPi	+MB	+PPi	4	588	633	46	610.5	61.011	4.6
A1	abcc6a-/-	+MB / +PPi	+MB	+PPi	5	770	799	30	784.5	78.4284	3
A2	abcc6a-/-	+MB / +PPi	+MB	+PPi	1	34	79	46	56.5	5.55556	4.6
A2	abcc6a-/-	+MB / +PPi	+MB	+PPi	2	241	332	92	286.5	28.5786	9.2
A2	abcc6a-/-	+MB / +PPi	+MB	+PPi	3	354	462	109	408	40.7407	10.9
A2	abcc6a-/-	+MB / +PPi	+MB	+PPi	4	484	589	106	536.5	53.6036	10.6
A2	abcc6a-/-	+MB / +PPi	+MB	+PPi	5	659	747	89	703	70.2703	8.9
A2	abcc6a-/-	+MB / +PPi	+MB	+PPi	6	839	930	92	884.5	88.4384	9.2
A3	abcc6a+/-	+MB / +PPi	+MB	+PPi	1	36	49	14	42.5	4.15415	1.4
A3	abcc6a+/-	+MB / +PPi	+MB	+PPi	2	239	276	38	257.5	25.6757	3.8
A3	abcc6a+/-	+MB / +PPi	+MB	+PPi	3	366	426	61	396	39.5395	6.1
A3	abcc6a+/-	+MB / +PPi	+MB	+PPi	4	528	579	52	553.5	55.3053	5.2
A3	abcc6a+/-	+MB / +PPi	+MB	+PPi	5	681	727	47	704	70.3704	4.7
A3	abcc6a+/-	+MB / +PPi	+MB	+PPi	6	854	893	40	873.5	87.3373	4
A4	abcc6a+/-	+MB / +PPi	+MB	+PPi	1	31	40	10	35.5	3.45345	1
A4	abcc6a+/-	+MB / +PPi	+MB	+PPi	2	122	147	26	134.5	13.3634	2.6
A4	abcc6a+/-	+MB / +PPi	+MB	+PPi	3	215	288	74	251.5	25.0751	7.4
A4	abcc6a+/-	+MB / +PPi	+MB	+PPi	4	340	436	97	388	38.7387	9.7
A4	abcc6a+/-	+MB / +PPi	+MB	+PPi	5	515	580	66	547.5	54.7047	6.6
A4	abcc6a+/-	+MB / +PPi	+MB	+PPi	6	679	731	53	705	70.4705	5.3
A4	abcc6a+/-	+MB / +PPi	+MB	+PPi	7	855	888	34	871.5	87.1371	3.4
A5	abcc6a+/-	+MB / +PPi	+MB	+PPi	1	41	45	5	43	4.2042	0.5
A5	abcc6a+/-	+MB / +PPi	+MB	+PPi	2	231	290	60	260.5	25.976	6
A5	abcc6a+/-	+MB / +PPi	+MB	+PPi	3	363	446	84	404.5	40.3904	8.4
A5	abcc6a+/-	+MB / +PPi	+MB	+PPi	4	517	596	80	556.5	55.6056	8
A5	abcc6a+/-	+MB / +PPi	+MB	+PPi	5	701	740	40	720.5	72.022	4
A5	abcc6a+/-	+MB / +PPi	+MB	+PPi	6	855	919	65	887	88.6887	6.5
B1	abcc6a+/-	+MB / +PPi	+MB	+PPi	1	43	48	6	45.5	4.45445	0.6
B1	abcc6a+/-	+MB / +PPi	+MB	+PPi	2	222	282	61	252	25.1251	6.1
B1	abcc6a+/-	+MB / +PPi	+MB	+PPi	3	360	430	71	395	39.4394	7.1
B1	abcc6a+/-	+MB / +PPi	+MB	+PPi	4	541	584	44	562.5	56.2062	4.4
B1	abcc6a+/-	+MB / +PPi	+MB	+PPi	5	698	739	42	718.5	71.8218	4.2
B1	abcc6a+/-	+MB / +PPi	+MB	+PPi	6	873	904	32	888.5	88.8388	3.2
B2	abcc6a-/-	+MB / +PPi	+MB	+PPi	1	29	77	49	53	5.20521	4.9
B2	abcc6a-/-	+MB / +PPi	+MB	+PPi	2	131	187	57	159	15.8158	5.7
B2	abcc6a-/-	+MB / +PPi	+MB	+PPi	3	217	298	82	257.5	25.6757	8.2
B2	abcc6a-/-	+MB / +PPi	+MB	+PPi	4	329	434	106	381.5	38.0881	10.6
B2	abcc6a-/-	+MB / +PPi	+MB	+PPi	5	505	599	95	552	55.1552	9.5
B2	abcc6a-/-	+MB / +PPi	+MB	+PPi	6	680	761	82	720.5	72.022	8.2
B2	abcc6a-/-	+MB / +PPi	+MB	+PPi	7	860	923	64	891.5	89.1391	6.4
B3	abcc6a-/-	+MB / +PPi	+MB	+PPi	1	28	89	62	58.5	5.75576	6.2
B3	abcc6a-/-	+MB / +PPi	+MB	+PPi	2	131	201	71	166	16.5165	7.1
B3	abcc6a-/-	+MB / +PPi	+MB	+PPi	3	219	433	215	326	32.5325	21.5
B3	abcc6a-/-	+MB / +PPi	+MB	+PPi	4	489	568	80	528.5	52.8028	8
B3	abcc6a-/-	+MB / +PPi	+MB	+PPi	5	660	740	81	700	69.97	8.1
B3	abcc6a-/-	+MB / +PPi	+MB	+PPi	6	854	923	70	888.5	88.8388	7
B4	abcc6a-/-	+MB / +PPi	+MB	+PPi	1	21	74	54	47.5	4.65465	5.4
B4	abcc6a-/-	+MB / +PPi	+MB	+PPi	2	129	191	63	160	15.9159	6.3
B4	abcc6a-/-	+MB / +PPi	+MB	+PPi	3	216	298	83	257	25.6256	8.3
B4	abcc6a-/-	+MB / +PPi	+MB	+PPi	4	316	417	102	366.5	36.5866	10.2
B4	abcc6a-/-	+MB / +PPi	+MB	+PPi	5	476	567	92	521.5	52.1021	9.2
B4	abcc6a-/-	+MB / +PPi	+MB	+PPi	6	658	752	95	705	70.4705	9.5
B4	abcc6a-/-	+MB / +PPi	+MB	+PPi	7	848	918	71	883	88.2883	7.1
B5	abcc6a+/-	+MB / +PPi	+MB	+PPi	1	29	60	32	44.5	4.35435	3.2
B5	abcc6a+/-	+MB / +PPi	+MB	+PPi	2	140	166	27	153	15.2152	2.7
B5	abcc6a+/-	+MB / +PPi	+MB	+PPi	3	232	291	60	261.5	26.0761	6
B5	abcc6a+/-	+MB / +PPi	+MB	+PPi	4	358	438	81	398	39.7397	8.1
B5	abcc6a+/-	+MB / +PPi	+MB	+PPi	5	521	585	65	553	55.2553	6.5
B5	abcc6a+/-	+MB / +PPi	+MB	+PPi	6	685	743	59	714	71.3714	5.9
B5	abcc6a+/-	+MB / +PPi	+MB	+PPi	7	868	910	43	889	88.8889	4.3
B6	abcc6a-/-	+MB / +PPi	+MB	+PPi	1	34	73	40	53.5	5.25526	4
B6	abcc6a-/-	+MB / +PPi	+MB	+PPi	2	144	191	48	167.5	16.6667	4.8
B6	abcc6a-/-	+MB / +PPi	+MB	+PPi	3	252	318	67	285	28.4284	6.7
B6	abcc6a-/-	+MB / +PPi	+MB	+PPi	4	358	457	100	407.5	40.6907	10
B6	abcc6a-/-	+MB / +PPi	+MB	+PPi	5	501	583	83	542	54.1542	8.3
B6	abcc6a-/-	+MB / +PPi	+MB	+PPi	6	680	754	75	717	71.6717	7.5
B6	abcc6a-/-	+MB / +PPi	+MB	+PPi	7	857	913	57	885	88.4885	5.7
C1	abcc6a+/-	+MB / +PPi	+MB	+PPi	1	247	325	79	286	28.5285	7.9
C1	abcc6a+/-	+MB / +PPi	+MB	+PPi	2	388	467	80	427.5	42.6927	8
C1	abcc6a+/-	+MB / +PPi	+MB	+PPi	3	555	621	67	588	58.7588	6.7
C1	abcc6a+/-	+MB / +PPi	+MB	+PPi	4	715	737	23	726	72.5726	2.3
C1	abcc6a+/-	+MB / +PPi	+MB	+PPi	5	740	776	37	758	75.7758	3.7
C1	abcc6a+/-	+MB / +PPi	+MB	+PPi	6	880	884	5	882	88.1882	0.5
C2	abcc6a-/-	+MB / +PPi	+MB	+PPi	1	22	67	46	44.5	4.35435	4.6
C2	abcc6a-/-	+MB / +PPi	+MB	+PPi	2	137	184	48	160.5	15.966	4.8
C2	abcc6a-/-	+MB / +PPi	+MB	+PPi	3	240	317	78	278.5	27.7778	7.8
C2	abcc6a-/-	+MB / +PPi	+MB	+PPi	4	329	432	104	380.5	37.988	10.4
C2	abcc6a-/-	+MB / +PPi	+MB	+PPi	5	486	587	102	536.5	53.6036	10.2
C2	abcc6a-/-	+MB / +PPi	+MB	+PPi	6	652	751	100	701.5	70.1201	10
C2	abcc6a-/-	+MB / +PPi	+MB	+PPi	7	848	926	79	887	88.6887	7.9
C3	abcc6a+/-	+MB / +PPi	+MB	+PPi	1	23	63	41	43	4.2042	4.1
C3	abcc6a+/-	+MB / +PPi	+MB	+PPi	2	135	154	20	144.5	14.3644	2
C3	abcc6a+/-	+MB / +PPi	+MB	+PPi	3	226	298	73	262	26.1261	7.3
C3	abcc6a+/-	+MB / +PPi	+MB	+PPi	4	362	444	83	403	40.2402	8.3
C3	abcc6a+/-	+MB / +PPi	+MB	+PPi	5	523	591	69	557	55.6557	6.9
C3	abcc6a+/-	+MB / +PPi	+MB	+PPi	6	692	743	52	717.5	71.7217	5.2
C3	abcc6a+/-	+MB / +PPi	+MB	+PPi	7	859	920	62	889.5	88.9389	6.2
C4	abcc6a-/-	+MB / +PPi	+MB	+PPi	1	27	83	57	55	5.40541	5.7
C4	abcc6a-/-	+MB / +PPi	+MB	+PPi	2	127	172	46	149.5	14.8649	4.6
C4	abcc6a-/-	+MB / +PPi	+MB	+PPi	3	203	274	72	238.5	23.7738	7.2
C4	abcc6a-/-	+MB / +PPi	+MB	+PPi	4	312	412	101	362	36.1361	10.1
C4	abcc6a-/-	+MB / +PPi	+MB	+PPi	5	470	567	98	518.5	51.8018	9.8
C4	abcc6a-/-	+MB / +PPi	+MB	+PPi	6	644	721	78	682.5	68.2182	7.8
C4	abcc6a-/-	+MB / +PPi	+MB	+PPi	7	834	902	69	868	86.7868	6.9
C5	abcc6a-/-	+MB / +PPi	+MB	+PPi	1	35	80	46	57.5	5.65566	4.6
C5	abcc6a-/-	+MB / +PPi	+MB	+PPi	2	131	179	49	155	15.4154	4.9
C5	abcc6a-/-	+MB / +PPi	+MB	+PPi	3	221	297	77	259	25.8258	7.7
C5	abcc6a-/-	+MB / +PPi	+MB	+PPi	4	347	431	85	389	38.8388	8.5
C5	abcc6a-/-	+MB / +PPi	+MB	+PPi	5	497	589	93	543	54.2543	9.3
C5	abcc6a-/-	+MB / +PPi	+MB	+PPi	6	672	748	77	710	70.971	7.7
C5	abcc6a-/-	+MB / +PPi	+MB	+PPi	7	847	919	73	883	88.2883	7.3
C6	abcc6a-/-	+MB / +PPi	+MB	+PPi	1	22	70	49	46	4.5045	4.9
C6	abcc6a-/-	+MB / +PPi	+MB	+PPi	2	141	186	46	163.5	16.2663	4.6
C6	abcc6a-/-	+MB / +PPi	+MB	+PPi	3	246	311	66	278.5	27.7778	6.6
C6	abcc6a-/-	+MB / +PPi	+MB	+PPi	4	358	437	80	397.5	39.6897	8
C6	abcc6a-/-	+MB / +PPi	+MB	+PPi	5	513	585	73	549	54.8549	7.3
C6	abcc6a-/-	+MB / +PPi	+MB	+PPi	6	678	744	67	711	71.0711	6.7
C6	abcc6a-/-	+MB / +PPi	+MB	+PPi	7	851	919	69	885	88.4885	6.9
D1	abcc6a-/-	+MB / +PPi	+MB	+PPi	1	18	68	51	43	4.2042	5.1
D1	abcc6a-/-	+MB / +PPi	+MB	+PPi	2	123	170	48	146.5	14.5646	4.8
D1	abcc6a-/-	+MB / +PPi	+MB	+PPi	3	219	294	76	256.5	25.5756	7.6
D1	abcc6a-/-	+MB / +PPi	+MB	+PPi	4	351	451	101	401	40.04	10.1
D1	abcc6a-/-	+MB / +PPi	+MB	+PPi	5	529	611	83	570	56.957	8.3
D1	abcc6a-/-	+MB / +PPi	+MB	+PPi	6	708	776	69	742	74.1742	6.9
D1	abcc6a-/-	+MB / +PPi	+MB	+PPi	7	874	931	58	902.5	90.2402	5.8
D2	abcc6a+/-	+MB / +PPi	+MB	+PPi	1	25	63	39	44	4.3043	3.9
D2	abcc6a+/-	+MB / +PPi	+MB	+PPi	2	135	161	27	148	14.7147	2.7
D2	abcc6a+/-	+MB / +PPi	+MB	+PPi	3	225	288	64	256.5	25.5756	6.4
D2	abcc6a+/-	+MB / +PPi	+MB	+PPi	4	345	433	89	389	38.8388	8.9
D2	abcc6a+/-	+MB / +PPi	+MB	+PPi	5	507	576	70	541.5	54.1041	7
D2	abcc6a+/-	+MB / +PPi	+MB	+PPi	6	664	746	83	705	70.4705	8.3
D2	abcc6a+/-	+MB / +PPi	+MB	+PPi	7	847	911	65	879	87.8879	6.5
D3	abcc6a+/-	+MB / +PPi	+MB	+PPi	1	223	270	48	246.5	24.5746	4.8
D3	abcc6a+/-	+MB / +PPi	+MB	+PPi	2	355	417	63	386	38.5385	6.3
D3	abcc6a+/-	+MB / +PPi	+MB	+PPi	3	513	565	53	539	53.8539	5.3
D3	abcc6a+/-	+MB / +PPi	+MB	+PPi	4	673	734	62	703.5	70.3203	6.2
D3	abcc6a+/-	+MB / +PPi	+MB	+PPi	5	848	892	45	870	86.987	4.5
D4	abcc6a-/-	+MB / +PPi	+MB	+PPi	1	25	65	41	45	4.4044	4.1
D4	abcc6a-/-	+MB / +PPi	+MB	+PPi	2	134	156	23	145	14.4144	2.3
D4	abcc6a-/-	+MB / +PPi	+MB	+PPi	3	223	300	78	261.5	26.0761	7.8
D4	abcc6a-/-	+MB / +PPi	+MB	+PPi	4	365	437	73	401	40.04	7.3
D4	abcc6a-/-	+MB / +PPi	+MB	+PPi	5	520	597	78	558.5	55.8058	7.8
D4	abcc6a-/-	+MB / +PPi	+MB	+PPi	6	687	759	73	723	72.2723	7.3
D4	abcc6a-/-	+MB / +PPi	+MB	+PPi	7	872	915	44	893.5	89.3393	4.4
D5	abcc6a+/-	+MB / +PPi	+MB	+PPi	1	33	68	36	50.5	4.95495	3.6
D5	abcc6a+/-	+MB / +PPi	+MB	+PPi	2	131	167	37	149	14.8148	3.7
D5	abcc6a+/-	+MB / +PPi	+MB	+PPi	3	220	288	69	254	25.3253	6.9
D5	abcc6a+/-	+MB / +PPi	+MB	+PPi	4	348	441	94	394.5	39.3894	9.4
D5	abcc6a+/-	+MB / +PPi	+MB	+PPi	5	518	589	72	553.5	55.3053	7.2
D5	abcc6a+/-	+MB / +PPi	+MB	+PPi	6	682	754	73	718	71.7718	7.3
D5	abcc6a+/-	+MB / +PPi	+MB	+PPi	7	854	922	69	888	88.7888	6.9
D6	abcc6a-/-	+MB / +PPi	+MB	+PPi	1	34	91	58	62.5	6.15616	5.8
D6	abcc6a-/-	+MB / +PPi	+MB	+PPi	2	139	194	56	166.5	16.5666	5.6
D6	abcc6a-/-	+MB / +PPi	+MB	+PPi	3	223	313	91	268	26.7267	9.1
D6	abcc6a-/-	+MB / +PPi	+MB	+PPi	4	334	442	109	388	38.7387	10.9
D6	abcc6a-/-	+MB / +PPi	+MB	+PPi	5	476	579	104	527.5	52.7027	10.4
D6	abcc6a-/-	+MB / +PPi	+MB	+PPi	6	655	745	91	700	69.97	9.1
D6	abcc6a-/-	+MB / +PPi	+MB	+PPi	7	844	923	80	883.5	88.3383	8
A1.1	abcc6a+/-	+MB / -PPi	+MB	-PPi	1	225	243	19	234	23.3233	1.9
A1.1	abcc6a+/-	+MB / -PPi	+MB	-PPi	2	338	406	69	372	37.1371	6.9
A1.1	abcc6a+/-	+MB / -PPi	+MB	-PPi	3	515	552	38	533.5	53.3033	3.8
A2.1	abcc6a-/-	+MB / -PPi	+MB	-PPi	1	1	55	55	28	2.7027	5.5
A2.1	abcc6a-/-	+MB / -PPi	+MB	-PPi	2	72	258	187	165	16.4164	18.7
A2.1	abcc6a-/-	+MB / -PPi	+MB	-PPi	3	284	385	102	334.5	33.3834	10.2
A2.1	abcc6a-/-	+MB / -PPi	+MB	-PPi	4	420	518	99	469	46.8468	9.9
A2.1	abcc6a-/-	+MB / -PPi	+MB	-PPi	5	595	679	85	637	63.6637	8.5
A2.1	abcc6a-/-	+MB / -PPi	+MB	-PPi	6	759	832	74	795.5	79.5295	7.4
A2.1	abcc6a-/-	+MB / -PPi	+MB	-PPi	7	919	992	74	955.5	95.5455	7.4
A3.1	abcc6a+/-	+MB / -PPi	+MB	-PPi	1	212	252	41	232	23.1231	4.1
A3.1	abcc6a+/-	+MB / -PPi	+MB	-PPi	2	332	400	69	366	36.5365	6.9
A3.1	abcc6a+/-	+MB / -PPi	+MB	-PPi	3	498	531	34	514.5	51.4014	3.4
A4.1	abcc6a+/-	+MB / -PPi	+MB	-PPi	1	26	55	30	40.5	3.95395	3
A4.1	abcc6a+/-	+MB / -PPi	+MB	-PPi	2	130	152	23	141	14.014	2.3
A4.1	abcc6a+/-	+MB / -PPi	+MB	-PPi	3	209	274	66	241.5	24.0741	6.6
A4.1	abcc6a+/-	+MB / -PPi	+MB	-PPi	4	340	432	93	386	38.5385	9.3
A4.1	abcc6a+/-	+MB / -PPi	+MB	-PPi	5	513	581	69	547	54.6547	6.9
A4.1	abcc6a+/-	+MB / -PPi	+MB	-PPi	6	688	735	48	711.5	71.1211	4.8
A4.1	abcc6a+/-	+MB / -PPi	+MB	-PPi	7	858	912	55	885	88.4885	5.5
A5.1	abcc6a+/-	+MB / -PPi	+MB	-PPi	1	26	41	16	33.5	3.25325	1.6
A5.1	abcc6a+/-	+MB / -PPi	+MB	-PPi	2	214	260	47	237	23.6236	4.7
A5.1	abcc6a+/-	+MB / -PPi	+MB	-PPi	3	337	407	71	372	37.1371	7.1
A5.1	abcc6a+/-	+MB / -PPi	+MB	-PPi	4	504	557	54	530.5	53.003	5.4
A5.1	abcc6a+/-	+MB / -PPi	+MB	-PPi	5	684	714	31	699	69.8699	3.1
A6	abcc6a-/-	+MB / -PPi	+MB	-PPi	1	16	90	75	53	5.20521	7.5
A6	abcc6a-/-	+MB / -PPi	+MB	-PPi	2	92	428	337	260	25.9259	33.7
A6	abcc6a-/-	+MB / -PPi	+MB	-PPi	3	487	586	100	536.5	53.6036	10
A6	abcc6a-/-	+MB / -PPi	+MB	-PPi	4	676	764	89	720	71.972	8.9
A6	abcc6a-/-	+MB / -PPi	+MB	-PPi	5	859	944	86	901.5	90.1401	8.6
B1.1	abcc6a+/-	+MB / -PPi	+MB	-PPi	1	251	258	8	254.5	25.3754	0.8
B2.1	abcc6a-/-	+MB / -PPi	+MB	-PPi	1	22	94	73	58	5.70571	7.3
B2.1	abcc6a-/-	+MB / -PPi	+MB	-PPi	2	112	430	319	271	27.027	31.9
B2.1	abcc6a-/-	+MB / -PPi	+MB	-PPi	3	470	568	99	519	51.8519	9.9
B2.1	abcc6a-/-	+MB / -PPi	+MB	-PPi	4	648	742	95	695	69.4695	9.5
B2.1	abcc6a-/-	+MB / -PPi	+MB	-PPi	5	838	928	91	883	88.2883	9.1
B3.1	abcc6a+/-	+MB / -PPi	+MB	-PPi	1	217	260	44	238.5	23.7738	4.4
B3.1	abcc6a+/-	+MB / -PPi	+MB	-PPi	2	344	414	71	379	37.8378	7.1
B3.1	abcc6a+/-	+MB / -PPi	+MB	-PPi	3	523	568	46	545.5	54.5045	4.6
B3.1	abcc6a+/-	+MB / -PPi	+MB	-PPi	4	710	747	38	728.5	72.8228	3.8
B4.1	abcc6a-/-	+MB / -PPi	+MB	-PPi	1	18	76	59	47	4.6046	5.9
B4.1	abcc6a-/-	+MB / -PPi	+MB	-PPi	2	103	296	194	199.5	19.8699	19.4
B4.1	abcc6a-/-	+MB / -PPi	+MB	-PPi	3	347	428	82	387.5	38.6887	8.2
B4.1	abcc6a-/-	+MB / -PPi	+MB	-PPi	4	504	582	79	543	54.2543	7.9
B4.1	abcc6a-/-	+MB / -PPi	+MB	-PPi	5	688	752	65	720	71.972	6.5
B4.1	abcc6a-/-	+MB / -PPi	+MB	-PPi	6	873	931	59	902	90.1902	5.9
B5.1	abcc6a+/-	+MB / -PPi	+MB	-PPi	1	229	265	37	247	24.6246	3.7
B5.1	abcc6a+/-	+MB / -PPi	+MB	-PPi	2	358	420	63	389	38.8388	6.3
B5.1	abcc6a+/-	+MB / -PPi	+MB	-PPi	3	539	562	24	550.5	55.005	2.4
B6.1	abcc6a-/-	+MB / -PPi	+MB	-PPi	1	19	106	88	62.5	6.15616	8.8
B6.1	abcc6a-/-	+MB / -PPi	+MB	-PPi	2	111	168	58	139.5	13.8639	5.8
B6.1	abcc6a-/-	+MB / -PPi	+MB	-PPi	3	190	283	94	236.5	23.5736	9.4
B6.1	abcc6a-/-	+MB / -PPi	+MB	-PPi	4	315	398	84	356.5	35.5856	8.4
B6.1	abcc6a-/-	+MB / -PPi	+MB	-PPi	5	474	538	65	506	50.5506	6.5
B6.1	abcc6a-/-	+MB / -PPi	+MB	-PPi	6	652	730	79	691	69.0691	7.9
B6.1	abcc6a-/-	+MB / -PPi	+MB	-PPi	7	862	919	58	890.5	89.039	5.8
C1.1	abcc6a-/-	+MB / -PPi	+MB	-PPi	1	12	74	63	43	4.2042	6.3
C1.1	abcc6a-/-	+MB / -PPi	+MB	-PPi	2	96	281	186	188.5	18.7688	18.6
C1.1	abcc6a-/-	+MB / -PPi	+MB	-PPi	3	329	408	80	368.5	36.7868	8
C1.1	abcc6a-/-	+MB / -PPi	+MB	-PPi	4	492	570	79	531	53.0531	7.9
C1.1	abcc6a-/-	+MB / -PPi	+MB	-PPi	5	677	731	55	704	70.3704	5.5
C1.1	abcc6a-/-	+MB / -PPi	+MB	-PPi	6	861	910	50	885.5	88.5385	5
C2.1	abcc6a+/-	+MB / -PPi	+MB	-PPi	1	31	49	19	40	3.9039	1.9
C2.1	abcc6a+/-	+MB / -PPi	+MB	-PPi	2	147	161	15	154	15.3153	1.5
C2.1	abcc6a+/-	+MB / -PPi	+MB	-PPi	3	234	294	61	264	26.3263	6.1
C2.1	abcc6a+/-	+MB / -PPi	+MB	-PPi	4	372	453	82	412.5	41.1912	8.2
C2.1	abcc6a+/-	+MB / -PPi	+MB	-PPi	5	545	605	61	575	57.4575	6.1
C2.1	abcc6a+/-	+MB / -PPi	+MB	-PPi	6	732	760	29	746	74.5746	2.9
C2.1	abcc6a+/-	+MB / -PPi	+MB	-PPi	7	908	931	24	919.5	91.9419	2.4
C3.1	abcc6a-/-	+MB / -PPi	+MB	-PPi	1	10	329	320	169.5	16.8669	32
C3.1	abcc6a-/-	+MB / -PPi	+MB	-PPi	2	352	464	113	408	40.7407	11.3
C3.1	abcc6a-/-	+MB / -PPi	+MB	-PPi	3	502	600	99	551	55.0551	9.9
C3.1	abcc6a-/-	+MB / -PPi	+MB	-PPi	4	651	760	110	705.5	70.5205	11
C3.1	abcc6a-/-	+MB / -PPi	+MB	-PPi	5	839	935	97	887	88.6887	9.7
C4.1	abcc6a-/-	+MB / -PPi	+MB	-PPi	1	27	80	54	53.5	5.25526	5.4
C4.1	abcc6a-/-	+MB / -PPi	+MB	-PPi	2	128	183	56	155.5	15.4655	5.6
C4.1	abcc6a-/-	+MB / -PPi	+MB	-PPi	3	225	301	77	263	26.2262	7.7
C4.1	abcc6a-/-	+MB / -PPi	+MB	-PPi	4	345	436	92	390.5	38.989	9.2
C4.1	abcc6a-/-	+MB / -PPi	+MB	-PPi	5	517	593	77	555	55.4555	7.7
C4.1	abcc6a-/-	+MB / -PPi	+MB	-PPi	6	698	758	61	728	72.7728	6.1
C4.1	abcc6a-/-	+MB / -PPi	+MB	-PPi	7	875	937	63	906	90.5906	6.3
C5.1	abcc6a-/-	+MB / -PPi	+MB	-PPi	1	18	87	70	52.5	5.15516	7
C5.1	abcc6a-/-	+MB / -PPi	+MB	-PPi	2	119	330	212	224.5	22.3724	21.2
C5.1	abcc6a-/-	+MB / -PPi	+MB	-PPi	3	374	475	102	424.5	42.3924	10.2
C5.1	abcc6a-/-	+MB / -PPi	+MB	-PPi	4	546	636	91	591	59.0591	9.1
C5.1	abcc6a-/-	+MB / -PPi	+MB	-PPi	5	710	782	73	746	74.5746	7.3
C5.1	abcc6a-/-	+MB / -PPi	+MB	-PPi	6	867	946	80	906.5	90.6406	8
C6.1	abcc6a+/-	+MB / -PPi	+MB	-PPi	1	256	281	26	268.5	26.7768	2.6
C6.1	abcc6a+/-	+MB / -PPi	+MB	-PPi	2	389	436	48	412.5	41.1912	4.8
C6.1	abcc6a+/-	+MB / -PPi	+MB	-PPi	3	561	597	37	579	57.8579	3.7
C6.1	abcc6a+/-	+MB / -PPi	+MB	-PPi	4	735	756	22	745.5	74.5245	2.2
D1.1	abcc6a+/-	+MB / -PPi	+MB	-PPi	1	230	280	51	255	25.4254	5.1
D1.1	abcc6a+/-	+MB / -PPi	+MB	-PPi	2	358	429	72	393.5	39.2893	7.2
D1.1	abcc6a+/-	+MB / -PPi	+MB	-PPi	3	538	578	41	558	55.7558	4.1
D1.1	abcc6a+/-	+MB / -PPi	+MB	-PPi	4	710	737	28	723.5	72.3223	2.8
D2.1	abcc6a-/-	+MB / -PPi	+MB	-PPi	1	19	71	53	45	4.4044	5.3
D2.1	abcc6a-/-	+MB / -PPi	+MB	-PPi	2	98	306	209	202	20.1201	20.9
D2.1	abcc6a-/-	+MB / -PPi	+MB	-PPi	3	345	447	103	396	39.5395	10.3
D2.1	abcc6a-/-	+MB / -PPi	+MB	-PPi	4	505	598	94	551.5	55.1051	9.4
D2.1	abcc6a-/-	+MB / -PPi	+MB	-PPi	5	681	766	86	723.5	72.3223	8.6
D2.1	abcc6a-/-	+MB / -PPi	+MB	-PPi	6	865	939	75	902	90.1902	7.5
D3.1	abcc6a-/-	+MB / -PPi	+MB	-PPi	1	30	72	43	51	5.00501	4.3
D3.1	abcc6a-/-	+MB / -PPi	+MB	-PPi	2	138	178	41	158	15.7157	4.1
D3.1	abcc6a-/-	+MB / -PPi	+MB	-PPi	3	238	301	64	269.5	26.8769	6.4
D3.1	abcc6a-/-	+MB / -PPi	+MB	-PPi	4	362	439	78	400.5	39.99	7.8
D3.1	abcc6a-/-	+MB / -PPi	+MB	-PPi	5	537	602	66	569.5	56.9069	6.6
D3.1	abcc6a-/-	+MB / -PPi	+MB	-PPi	6	700	765	66	732.5	73.2232	6.6
D3.1	abcc6a-/-	+MB / -PPi	+MB	-PPi	7	886	937	52	911.5	91.1411	5.2
D4.1	abcc6a-/-	+MB / -PPi	+MB	-PPi	1	18	78	61	48	4.7047	6.1
D4.1	abcc6a-/-	+MB / -PPi	+MB	-PPi	2	120	182	63	151	15.015	6.3
D4.1	abcc6a-/-	+MB / -PPi	+MB	-PPi	3	219	297	79	258	25.7257	7.9
D4.1	abcc6a-/-	+MB / -PPi	+MB	-PPi	4	339	446	108	392.5	39.1892	10.8
D4.1	abcc6a-/-	+MB / -PPi	+MB	-PPi	5	508	599	92	553.5	55.3053	9.2
D4.1	abcc6a-/-	+MB / -PPi	+MB	-PPi	6	676	757	82	716.5	71.6216	8.2
D4.1	abcc6a-/-	+MB / -PPi	+MB	-PPi	7	853	933	81	893	89.2893	8.1
D5.1	abcc6a-/-	+MB / -PPi	+MB	-PPi	1	15	333	319	174	17.3173	31.9
D5.1	abcc6a-/-	+MB / -PPi	+MB	-PPi	2	345	468	124	406.5	40.5906	12.4
D5.1	abcc6a-/-	+MB / -PPi	+MB	-PPi	3	515	602	88	558.5	55.8058	8.8
D5.1	abcc6a-/-	+MB / -PPi	+MB	-PPi	4	689	750	62	719.5	71.9219	6.2
D5.1	abcc6a-/-	+MB / -PPi	+MB	-PPi	5	873	931	59	902	90.1902	5.9
A1.2	abcc6a-/-	-MB / +PPi	-MB	+PPi	1	39	69	31	54	5.30531	3.1
A1.2	abcc6a-/-	-MB / +PPi	-MB	+PPi	2	134	182	49	158	15.7157	4.9
A1.2	abcc6a-/-	-MB / +PPi	-MB	+PPi	3	224	313	90	268.5	26.7768	9
A1.2	abcc6a-/-	-MB / +PPi	-MB	+PPi	4	374	463	90	418.5	41.7918	9
A1.2	abcc6a-/-	-MB / +PPi	-MB	+PPi	5	544	625	82	584.5	58.4084	8.2
A1.2	abcc6a-/-	-MB / +PPi	-MB	+PPi	6	718	787	70	752.5	75.2252	7
A1.2	abcc6a-/-	-MB / +PPi	-MB	+PPi	7	887	963	77	925	92.4925	7.7
A2.2	abcc6a-/-	-MB / +PPi	-MB	+PPi	1	36	82	47	59	5.80581	4.7
A2.2	abcc6a-/-	-MB / +PPi	-MB	+PPi	2	148	196	49	172	17.1171	4.9
A2.2	abcc6a-/-	-MB / +PPi	-MB	+PPi	3	237	322	86	279.5	27.8779	8.6
A2.2	abcc6a-/-	-MB / +PPi	-MB	+PPi	4	369	457	89	413	41.2412	8.9
A2.2	abcc6a-/-	-MB / +PPi	-MB	+PPi	5	535	616	82	575.5	57.5075	8.2
A2.2	abcc6a-/-	-MB / +PPi	-MB	+PPi	6	710	781	72	745.5	74.5245	7.2
A2.2	abcc6a-/-	-MB / +PPi	-MB	+PPi	7	885	948	64	916.5	91.6416	6.4
A3.2	abcc6a-/-	-MB / +PPi	-MB	+PPi	1	49	52	4	50.5	4.95495	0.4
A3.2	abcc6a-/-	-MB / +PPi	-MB	+PPi	2	163	167	5	165	16.4164	0.5
A3.2	abcc6a-/-	-MB / +PPi	-MB	+PPi	3	229	299	71	264	26.3263	7.1
A3.2	abcc6a-/-	-MB / +PPi	-MB	+PPi	4	359	438	80	398.5	39.7898	8
A3.2	abcc6a-/-	-MB / +PPi	-MB	+PPi	5	515	589	75	552	55.1552	7.5
A3.2	abcc6a-/-	-MB / +PPi	-MB	+PPi	6	695	758	64	726.5	72.6226	6.4
A3.2	abcc6a-/-	-MB / +PPi	-MB	+PPi	7	880	938	59	909	90.8909	5.9
A4.2	abcc6a-/-	-MB / +PPi	-MB	+PPi	1	37	73	37	55	5.40541	3.7
A4.2	abcc6a-/-	-MB / +PPi	-MB	+PPi	2	147	195	49	171	17.017	4.9
A4.2	abcc6a-/-	-MB / +PPi	-MB	+PPi	3	243	304	62	273.5	27.2773	6.2
A4.2	abcc6a-/-	-MB / +PPi	-MB	+PPi	4	365	446	82	405.5	40.4905	8.2
A4.2	abcc6a-/-	-MB / +PPi	-MB	+PPi	5	531	609	79	570	56.957	7.9
A4.2	abcc6a-/-	-MB / +PPi	-MB	+PPi	6	705	780	76	742.5	74.2242	7.6
A4.2	abcc6a-/-	-MB / +PPi	-MB	+PPi	7	877	946	70	911.5	91.1411	7
A5.2	abcc6a-/-	-MB / +PPi	-MB	+PPi	1	40	93	54	66.5	6.55656	5.4
A5.2	abcc6a-/-	-MB / +PPi	-MB	+PPi	2	150	203	54	176.5	17.5676	5.4
A5.2	abcc6a-/-	-MB / +PPi	-MB	+PPi	3	251	318	68	284.5	28.3784	6.8
A5.2	abcc6a-/-	-MB / +PPi	-MB	+PPi	4	365	462	98	413.5	41.2913	9.8
A5.2	abcc6a-/-	-MB / +PPi	-MB	+PPi	5	511	605	95	558	55.7558	9.5
A5.2	abcc6a-/-	-MB / +PPi	-MB	+PPi	6	688	782	95	735	73.4735	9.5
A5.2	abcc6a-/-	-MB / +PPi	-MB	+PPi	7	875	964	90	919.5	91.9419	9
A6.1	abcc6a+/-	-MB / +PPi	-MB	+PPi	1	58	68	11	63	6.20621	1.1
A6.1	abcc6a+/-	-MB / +PPi	-MB	+PPi	2	260	321	62	290.5	28.979	6.2
A6.1	abcc6a+/-	-MB / +PPi	-MB	+PPi	3	395	470	76	432.5	43.1932	7.6
A6.1	abcc6a+/-	-MB / +PPi	-MB	+PPi	4	550	629	80	589.5	58.9089	8
A6.1	abcc6a+/-	-MB / +PPi	-MB	+PPi	5	718	779	62	748.5	74.8248	6.2
A6.1	abcc6a+/-	-MB / +PPi	-MB	+PPi	6	893	935	43	914	91.3914	4.3
B1.2	abcc6a+/-	-MB / +PPi	-MB	+PPi	1	14	67	54	40.5	3.95395	5.4
B1.2	abcc6a+/-	-MB / +PPi	-MB	+PPi	2	128	171	44	149.5	14.8649	4.4
B1.2	abcc6a+/-	-MB / +PPi	-MB	+PPi	3	219	311	93	265	26.4264	9.3
B1.2	abcc6a+/-	-MB / +PPi	-MB	+PPi	4	356	469	114	412.5	41.1912	11.4
B1.2	abcc6a+/-	-MB / +PPi	-MB	+PPi	5	522	618	97	570	56.957	9.7
B1.2	abcc6a+/-	-MB / +PPi	-MB	+PPi	6	698	777	80	737.5	73.7237	8
B1.2	abcc6a+/-	-MB / +PPi	-MB	+PPi	7	867	944	78	905.5	90.5405	7.8
B2.2	abcc6a-/-	-MB / +PPi	-MB	+PPi	1	29	73	45	51	5.00501	4.5
B2.2	abcc6a-/-	-MB / +PPi	-MB	+PPi	2	158	179	22	168.5	16.7668	2.2
B2.2	abcc6a-/-	-MB / +PPi	-MB	+PPi	3	247	322	76	284.5	28.3784	7.6
B2.2	abcc6a-/-	-MB / +PPi	-MB	+PPi	4	375	454	80	414.5	41.3914	8
B2.2	abcc6a-/-	-MB / +PPi	-MB	+PPi	5	529	604	76	566.5	56.6066	7.6
B2.2	abcc6a-/-	-MB / +PPi	-MB	+PPi	6	709	759	51	734	73.3734	5.1
B2.2	abcc6a-/-	-MB / +PPi	-MB	+PPi	7	870	924	55	897	89.6897	5.5
B3.2	abcc6a+/-	-MB / +PPi	-MB	+PPi	1	31	61	31	46	4.5045	3.1
B3.2	abcc6a+/-	-MB / +PPi	-MB	+PPi	2	136	158	23	147	14.6146	2.3
B3.2	abcc6a+/-	-MB / +PPi	-MB	+PPi	3	223	319	97	271	27.027	9.7
B3.2	abcc6a+/-	-MB / +PPi	-MB	+PPi	4	372	463	92	417.5	41.6917	9.2
B3.2	abcc6a+/-	-MB / +PPi	-MB	+PPi	5	546	617	72	581.5	58.1081	7.2
B3.2	abcc6a+/-	-MB / +PPi	-MB	+PPi	6	714	769	56	741.5	74.1241	5.6
B3.2	abcc6a+/-	-MB / +PPi	-MB	+PPi	7	885	951	67	918	91.7918	6.7
B4.2	abcc6a+/-	-MB / +PPi	-MB	+PPi	1	250	250	1	250	24.9249	0.1
B4.2	abcc6a+/-	-MB / +PPi	-MB	+PPi	2	260	283	24	271.5	27.0771	2.4
B4.2	abcc6a+/-	-MB / +PPi	-MB	+PPi	3	389	452	64	420.5	41.992	6.4
B4.2	abcc6a+/-	-MB / +PPi	-MB	+PPi	4	547	612	66	579.5	57.9079	6.6
B4.2	abcc6a+/-	-MB / +PPi	-MB	+PPi	5	716	767	52	741.5	74.1241	5.2
B4.2	abcc6a+/-	-MB / +PPi	-MB	+PPi	6	895	934	40	914.5	91.4414	4
B5.2	abcc6a-/-	-MB / +PPi	-MB	+PPi	1	36	92	57	64	6.30631	5.7
B5.2	abcc6a-/-	-MB / +PPi	-MB	+PPi	2	154	200	47	177	17.6176	4.7
B5.2	abcc6a-/-	-MB / +PPi	-MB	+PPi	3	252	313	62	282.5	28.1782	6.2
B5.2	abcc6a-/-	-MB / +PPi	-MB	+PPi	4	385	480	96	432.5	43.1932	9.6
B5.2	abcc6a-/-	-MB / +PPi	-MB	+PPi	5	538	634	97	586	58.5586	9.7
B5.2	abcc6a-/-	-MB / +PPi	-MB	+PPi	6	693	783	91	738	73.7738	9.1
B5.2	abcc6a-/-	-MB / +PPi	-MB	+PPi	7	854	955	102	904.5	90.4404	10.2
B6.2	abcc6a-/-	-MB / +PPi	-MB	+PPi	1	55	69	15	62	6.10611	1.5
B6.2	abcc6a-/-	-MB / +PPi	-MB	+PPi	2	141	180	40	160.5	15.966	4
B6.2	abcc6a-/-	-MB / +PPi	-MB	+PPi	3	234	301	68	267.5	26.6767	6.8
B6.2	abcc6a-/-	-MB / +PPi	-MB	+PPi	4	361	436	76	398.5	39.7898	7.6
B6.2	abcc6a-/-	-MB / +PPi	-MB	+PPi	5	509	591	83	550	54.955	8.3
B6.2	abcc6a-/-	-MB / +PPi	-MB	+PPi	6	683	764	82	723.5	72.3223	8.2
B6.2	abcc6a-/-	-MB / +PPi	-MB	+PPi	7	887	960	74	923.5	92.3423	7.4
C1.2	abcc6a-/-	-MB / +PPi	-MB	+PPi	1	233	269	37	251	25.025	3.7
C1.2	abcc6a-/-	-MB / +PPi	-MB	+PPi	2	353	401	49	377	37.6376	4.9
C1.2	abcc6a-/-	-MB / +PPi	-MB	+PPi	3	500	539	40	519.5	51.9019	4
C2.2	abcc6a+/-	-MB / +PPi	-MB	+PPi	1	25	87	63	56	5.50551	6.3
C2.2	abcc6a+/-	-MB / +PPi	-MB	+PPi	2	137	189	53	163	16.2162	5.3
C2.2	abcc6a+/-	-MB / +PPi	-MB	+PPi	3	221	323	103	272	27.1271	10.3
C2.2	abcc6a+/-	-MB / +PPi	-MB	+PPi	4	355	482	128	418.5	41.7918	12.8
C2.2	abcc6a+/-	-MB / +PPi	-MB	+PPi	5	530	630	101	580	57.958	10.1
C2.2	abcc6a+/-	-MB / +PPi	-MB	+PPi	6	699	782	84	740.5	74.024	8.4
C2.2	abcc6a+/-	-MB / +PPi	-MB	+PPi	7	886	946	61	916	91.5916	6.1
C3.2	abcc6a+/-	-MB / +PPi	-MB	+PPi	1	36	73	38	54.5	5.35536	3.8
C3.2	abcc6a+/-	-MB / +PPi	-MB	+PPi	2	169	179	11	174	17.3173	1.1
C3.2	abcc6a+/-	-MB / +PPi	-MB	+PPi	3	252	315	64	283.5	28.2783	6.4
C3.2	abcc6a+/-	-MB / +PPi	-MB	+PPi	4	380	466	87	423	42.2422	8.7
C3.2	abcc6a+/-	-MB / +PPi	-MB	+PPi	5	548	610	63	579	57.8579	6.3
C3.2	abcc6a+/-	-MB / +PPi	-MB	+PPi	6	702	776	75	739	73.8739	7.5
C3.2	abcc6a+/-	-MB / +PPi	-MB	+PPi	7	876	936	61	906	90.5906	6.1
C4.2	abcc6a+/-	-MB / +PPi	-MB	+PPi	1	211	237	27	224	22.3223	2.7
C4.2	abcc6a+/-	-MB / +PPi	-MB	+PPi	2	330	365	36	347.5	34.6847	3.6
C4.2	abcc6a+/-	-MB / +PPi	-MB	+PPi	3	468	500	33	484	48.3483	3.3
C4.2	abcc6a+/-	-MB / +PPi	-MB	+PPi	4	613	655	43	634	63.3634	4.3
C4.2	abcc6a+/-	-MB / +PPi	-MB	+PPi	5	764	785	22	774.5	77.4274	2.2
C5.2	abcc6a-/-	-MB / +PPi	-MB	+PPi	1	48	86	39	67	6.60661	3.9
C5.2	abcc6a-/-	-MB / +PPi	-MB	+PPi	2	159	208	50	183.5	18.2683	5
C5.2	abcc6a-/-	-MB / +PPi	-MB	+PPi	3	256	331	76	293.5	29.2793	7.6
C5.2	abcc6a-/-	-MB / +PPi	-MB	+PPi	4	378	465	88	421.5	42.0921	8.8
C5.2	abcc6a-/-	-MB / +PPi	-MB	+PPi	5	546	617	72	581.5	58.1081	7.2
C5.2	abcc6a-/-	-MB / +PPi	-MB	+PPi	6	715	777	63	746	74.5746	6.3
C5.2	abcc6a-/-	-MB / +PPi	-MB	+PPi	7	883	947	65	915	91.4915	6.5
C6.2	abcc6a+/-	-MB / +PPi	-MB	+PPi	1	240	295	56	267.5	26.6767	5.6
C6.2	abcc6a+/-	-MB / +PPi	-MB	+PPi	2	364	456	93	410	40.9409	9.3
C6.2	abcc6a+/-	-MB / +PPi	-MB	+PPi	3	539	613	75	576	57.5576	7.5
C6.2	abcc6a+/-	-MB / +PPi	-MB	+PPi	4	714	775	62	744.5	74.4244	6.2
C6.2	abcc6a+/-	-MB / +PPi	-MB	+PPi	5	898	935	38	916.5	91.6416	3.8
D1.2	abcc6a-/-	-MB / +PPi	-MB	+PPi	1	135	150	16	142.5	14.1642	1.6
D1.2	abcc6a-/-	-MB / +PPi	-MB	+PPi	2	215	267	53	241	24.024	5.3
D1.2	abcc6a-/-	-MB / +PPi	-MB	+PPi	3	303	412	110	357.5	35.6857	11
D1.2	abcc6a-/-	-MB / +PPi	-MB	+PPi	4	497	586	90	541.5	54.1041	9
D1.2	abcc6a-/-	-MB / +PPi	-MB	+PPi	5	702	781	80	741.5	74.1241	8
D1.2	abcc6a-/-	-MB / +PPi	-MB	+PPi	6	878	949	72	913.5	91.3413	7.2
D2.2	abcc6a-/-	-MB / +PPi	-MB	+PPi	1	151	163	13	157	15.6156	1.3
D2.2	abcc6a-/-	-MB / +PPi	-MB	+PPi	2	277	282	6	279.5	27.8779	0.6
D2.2	abcc6a-/-	-MB / +PPi	-MB	+PPi	3	284	286	3	285	28.4284	0.3
D2.2	abcc6a-/-	-MB / +PPi	-MB	+PPi	4	393	435	43	414	41.3413	4.3
D2.2	abcc6a-/-	-MB / +PPi	-MB	+PPi	5	540	605	66	572.5	57.2072	6.6
D2.2	abcc6a-/-	-MB / +PPi	-MB	+PPi	6	708	770	63	739	73.8739	6.3
D2.2	abcc6a-/-	-MB / +PPi	-MB	+PPi	7	884	938	55	911	91.0911	5.5
D3.2	abcc6a-/-	-MB / +PPi	-MB	+PPi	1	35	47	13	41	4.004	1.3
D3.2	abcc6a-/-	-MB / +PPi	-MB	+PPi	2	244	291	48	267.5	26.6767	4.8
D3.2	abcc6a-/-	-MB / +PPi	-MB	+PPi	3	371	435	65	403	40.2402	6.5
D3.2	abcc6a-/-	-MB / +PPi	-MB	+PPi	4	526	592	67	559	55.8559	6.7
D3.2	abcc6a-/-	-MB / +PPi	-MB	+PPi	5	695	764	70	729.5	72.9229	7
D3.2	abcc6a-/-	-MB / +PPi	-MB	+PPi	6	877	934	58	905.5	90.5405	5.8
D4.2	abcc6a-/-	-MB / +PPi	-MB	+PPi	1	149	196	48	172.5	17.1672	4.8
D4.2	abcc6a-/-	-MB / +PPi	-MB	+PPi	2	256	259	4	257.5	25.6757	0.4
D4.2	abcc6a-/-	-MB / +PPi	-MB	+PPi	3	264	328	65	296	29.5295	6.5
D4.2	abcc6a-/-	-MB / +PPi	-MB	+PPi	4	358	448	91	403	40.2402	9.1
D4.2	abcc6a-/-	-MB / +PPi	-MB	+PPi	5	528	594	67	561	56.0561	6.7
D4.2	abcc6a-/-	-MB / +PPi	-MB	+PPi	6	708	776	69	742	74.1742	6.9
D4.2	abcc6a-/-	-MB / +PPi	-MB	+PPi	7	896	941	46	918.5	91.8418	4.6
D5.2	abcc6a-/-	-MB / +PPi	-MB	+PPi	1	66	89	24	77.5	7.65766	2.4
D5.2	abcc6a-/-	-MB / +PPi	-MB	+PPi	2	172	190	19	181	18.018	1.9
D5.2	abcc6a-/-	-MB / +PPi	-MB	+PPi	3	264	309	46	286.5	28.5786	4.6
D5.2	abcc6a-/-	-MB / +PPi	-MB	+PPi	4	380	475	96	427.5	42.6927	9.6
D5.2	abcc6a-/-	-MB / +PPi	-MB	+PPi	5	531	628	98	579.5	57.9079	9.8
D5.2	abcc6a-/-	-MB / +PPi	-MB	+PPi	6	688	773	86	730.5	73.023	8.6
D5.2	abcc6a-/-	-MB / +PPi	-MB	+PPi	7	868	941	74	904.5	90.4404	7.4
D6.1	abcc6a-/-	-MB / +PPi	-MB	+PPi	1	43	52	10	47.5	4.65465	1
D6.1	abcc6a-/-	-MB / +PPi	-MB	+PPi	2	155	175	21	165	16.4164	2.1
D6.1	abcc6a-/-	-MB / +PPi	-MB	+PPi	3	249	307	59	278	27.7277	5.9
D6.1	abcc6a-/-	-MB / +PPi	-MB	+PPi	4	356	444	89	400	39.9399	8.9
D6.1	abcc6a-/-	-MB / +PPi	-MB	+PPi	5	515	596	82	555.5	55.5055	8.2
D6.1	abcc6a-/-	-MB / +PPi	-MB	+PPi	6	687	765	79	726	72.5726	7.9
D6.1	abcc6a-/-	-MB / +PPi	-MB	+PPi	7	880	940	61	910	90.991	6.1
A1.3	abcc6a-/-	-MB / -PPi	-MB	-PPi	1	16	83	68	49.5	4.85485	6.8
A1.3	abcc6a-/-	-MB / -PPi	-MB	-PPi	2	120	306	187	213	21.2212	18.7
A1.3	abcc6a-/-	-MB / -PPi	-MB	-PPi	3	322	422	101	372	37.1371	10.1
A1.3	abcc6a-/-	-MB / -PPi	-MB	-PPi	4	480	573	94	526.5	52.6026	9.4
A1.3	abcc6a-/-	-MB / -PPi	-MB	-PPi	5	657	742	86	699.5	69.9199	8.6
A1.3	abcc6a-/-	-MB / -PPi	-MB	-PPi	6	844	915	72	879.5	87.9379	7.2
A2.3	abcc6a-/-	-MB / -PPi	-MB	-PPi	1	1	75	75	38	3.7037	7.5
A2.3	abcc6a-/-	-MB / -PPi	-MB	-PPi	2	94	274	181	184	18.3183	18.1
A2.3	abcc6a-/-	-MB / -PPi	-MB	-PPi	3	298	415	118	356.5	35.5856	11.8
A2.3	abcc6a-/-	-MB / -PPi	-MB	-PPi	4	472	571	100	521.5	52.1021	10
A2.3	abcc6a-/-	-MB / -PPi	-MB	-PPi	5	650	738	89	694	69.3694	8.9
A2.3	abcc6a-/-	-MB / -PPi	-MB	-PPi	6	838	914	77	876	87.5876	7.7
A3.3	abcc6a+/-	-MB / -PPi	-MB	-PPi	1	31	60	30	45.5	4.45445	3
A3.3	abcc6a+/-	-MB / -PPi	-MB	-PPi	2	137	165	29	151	15.015	2.9
A3.3	abcc6a+/-	-MB / -PPi	-MB	-PPi	3	230	292	63	261	26.026	6.3
A3.3	abcc6a+/-	-MB / -PPi	-MB	-PPi	4	359	451	93	405	40.4404	9.3
A3.3	abcc6a+/-	-MB / -PPi	-MB	-PPi	5	537	594	58	565.5	56.5065	5.8
A3.3	abcc6a+/-	-MB / -PPi	-MB	-PPi	6	709	749	41	729	72.8729	4.1
A3.3	abcc6a+/-	-MB / -PPi	-MB	-PPi	7	880	908	29	894	89.3894	2.9
A5.3	abcc6a-/-	-MB / -PPi	-MB	-PPi	1	228	247	20	237.5	23.6737	2
A5.3	abcc6a-/-	-MB / -PPi	-MB	-PPi	2	357	400	44	378.5	37.7878	4.4
A5.3	abcc6a-/-	-MB / -PPi	-MB	-PPi	3	495	548	54	521.5	52.1021	5.4
A5.3	abcc6a-/-	-MB / -PPi	-MB	-PPi	4	658	699	42	678.5	67.8178	4.2
A5.3	abcc6a-/-	-MB / -PPi	-MB	-PPi	5	819	851	33	835	83.4835	3.3
A6.2	abcc6a-/-	-MB / -PPi	-MB	-PPi	1	1	42	42	21.5	2.05205	4.2
A6.2	abcc6a-/-	-MB / -PPi	-MB	-PPi	2	176	257	82	216.5	21.5716	8.2
A6.2	abcc6a-/-	-MB / -PPi	-MB	-PPi	3	293	372	80	332.5	33.1832	8
A6.2	abcc6a-/-	-MB / -PPi	-MB	-PPi	4	427	491	65	459	45.8458	6.5
A6.2	abcc6a-/-	-MB / -PPi	-MB	-PPi	5	570	609	40	589.5	58.9089	4
B2.3	abcc6a-/-	-MB / -PPi	-MB	-PPi	1	1	391	391	196	19.5195	39.1
B2.3	abcc6a-/-	-MB / -PPi	-MB	-PPi	2	446	547	102	496.5	49.5996	10.2
B2.3	abcc6a-/-	-MB / -PPi	-MB	-PPi	3	633	742	110	687.5	68.7187	11
B2.3	abcc6a-/-	-MB / -PPi	-MB	-PPi	4	835	914	80	874.5	87.4374	8
B3.3	abcc6a+/-	-MB / -PPi	-MB	-PPi	1	32	76	45	54	5.30531	4.5
B3.3	abcc6a+/-	-MB / -PPi	-MB	-PPi	2	130	172	43	151	15.015	4.3
B3.3	abcc6a+/-	-MB / -PPi	-MB	-PPi	3	221	291	71	256	25.5255	7.1
B3.3	abcc6a+/-	-MB / -PPi	-MB	-PPi	4	344	432	89	388	38.7387	8.9
B3.3	abcc6a+/-	-MB / -PPi	-MB	-PPi	5	502	580	79	541	54.0541	7.9
B3.3	abcc6a+/-	-MB / -PPi	-MB	-PPi	6	676	744	69	710	70.971	6.9
B3.3	abcc6a+/-	-MB / -PPi	-MB	-PPi	7	853	906	54	879.5	87.9379	5.4
B4.3	abcc6a-/-	-MB / -PPi	-MB	-PPi	1	13	330	318	171.5	17.0671	31.8
B4.3	abcc6a-/-	-MB / -PPi	-MB	-PPi	2	344	441	98	392.5	39.1892	9.8
B4.3	abcc6a-/-	-MB / -PPi	-MB	-PPi	3	500	593	94	546.5	54.6046	9.4
B4.3	abcc6a-/-	-MB / -PPi	-MB	-PPi	4	665	752	88	708.5	70.8208	8.8
B4.3	abcc6a-/-	-MB / -PPi	-MB	-PPi	5	854	927	74	890.5	89.039	7.4
B5.3	abcc6a-/-	-MB / -PPi	-MB	-PPi	1	24	73	50	48.5	4.75475	5
B5.3	abcc6a-/-	-MB / -PPi	-MB	-PPi	2	120	173	54	146.5	14.5646	5.4
B5.3	abcc6a-/-	-MB / -PPi	-MB	-PPi	3	215	279	65	247	24.6246	6.5
B5.3	abcc6a-/-	-MB / -PPi	-MB	-PPi	4	332	417	86	374.5	37.3874	8.6
B5.3	abcc6a-/-	-MB / -PPi	-MB	-PPi	5	517	577	61	547	54.6547	6.1
B5.3	abcc6a-/-	-MB / -PPi	-MB	-PPi	6	682	741	60	711.5	71.1211	6
B5.3	abcc6a-/-	-MB / -PPi	-MB	-PPi	7	866	915	50	890.5	89.039	5
B6.3	abcc6a-/-	-MB / -PPi	-MB	-PPi	1	19	311	293	165	16.4164	29.3
B6.3	abcc6a-/-	-MB / -PPi	-MB	-PPi	2	337	441	105	389	38.8388	10.5
B6.3	abcc6a-/-	-MB / -PPi	-MB	-PPi	3	508	591	84	549.5	54.9049	8.4
B6.3	abcc6a-/-	-MB / -PPi	-MB	-PPi	4	678	765	88	721.5	72.1221	8.8
B6.3	abcc6a-/-	-MB / -PPi	-MB	-PPi	5	862	932	71	897	89.6897	7.1
C1.3	abcc6a-/-	-MB / -PPi	-MB	-PPi	1	44	65	22	54.5	5.35536	2.2
C1.3	abcc6a-/-	-MB / -PPi	-MB	-PPi	2	147	165	19	156	15.5155	1.9
C1.3	abcc6a-/-	-MB / -PPi	-MB	-PPi	3	229	291	63	260	25.9259	6.3
C1.3	abcc6a-/-	-MB / -PPi	-MB	-PPi	4	360	438	79	399	39.8398	7.9
C1.3	abcc6a-/-	-MB / -PPi	-MB	-PPi	5	539	591	53	565	56.4565	5.3
C1.3	abcc6a-/-	-MB / -PPi	-MB	-PPi	6	704	748	45	726	72.5726	4.5
C1.3	abcc6a-/-	-MB / -PPi	-MB	-PPi	7	872	910	39	891	89.0891	3.9
C2.3	abcc6a+/-	-MB / -PPi	-MB	-PPi	1	25	72	48	48.5	4.75475	4.8
C2.3	abcc6a+/-	-MB / -PPi	-MB	-PPi	2	212	281	70	246.5	24.5746	7
C2.3	abcc6a+/-	-MB / -PPi	-MB	-PPi	3	339	427	89	383	38.2382	8.9
C2.3	abcc6a+/-	-MB / -PPi	-MB	-PPi	4	508	584	77	546	54.5546	7.7
C2.3	abcc6a+/-	-MB / -PPi	-MB	-PPi	5	686	754	69	720	71.972	6.9
C2.3	abcc6a+/-	-MB / -PPi	-MB	-PPi	6	853	908	56	880.5	88.038	5.6
C3.3	abcc6a+/-	-MB / -PPi	-MB	-PPi	1	42	72	31	57	5.60561	3.1
C3.3	abcc6a+/-	-MB / -PPi	-MB	-PPi	2	142	169	28	155.5	15.4655	2.8
C3.3	abcc6a+/-	-MB / -PPi	-MB	-PPi	3	227	303	77	265	26.4264	7.7
C3.3	abcc6a+/-	-MB / -PPi	-MB	-PPi	4	366	442	77	404	40.3403	7.7
C3.3	abcc6a+/-	-MB / -PPi	-MB	-PPi	5	536	597	62	566.5	56.6066	6.2
C3.3	abcc6a+/-	-MB / -PPi	-MB	-PPi	6	713	749	37	731	73.0731	3.7
C4.3	abcc6a+/-	-MB / -PPi	-MB	-PPi	1	25	46	22	35.5	3.45345	2.2
C4.3	abcc6a+/-	-MB / -PPi	-MB	-PPi	2	200	264	65	232	23.1231	6.5
C4.3	abcc6a+/-	-MB / -PPi	-MB	-PPi	3	331	418	88	374.5	37.3874	8.8
C4.3	abcc6a+/-	-MB / -PPi	-MB	-PPi	4	507	570	64	538.5	53.8038	6.4
C4.3	abcc6a+/-	-MB / -PPi	-MB	-PPi	5	683	737	55	710	70.971	5.5
C4.3	abcc6a+/-	-MB / -PPi	-MB	-PPi	6	868	906	39	887	88.6887	3.9
C5.3	abcc6a-/-	-MB / -PPi	-MB	-PPi	1	12	51	40	31.5	3.05305	4
C5.3	abcc6a-/-	-MB / -PPi	-MB	-PPi	2	100	145	46	122.5	12.1622	4.6
C5.3	abcc6a-/-	-MB / -PPi	-MB	-PPi	3	177	264	88	220.5	21.972	8.8
C5.3	abcc6a-/-	-MB / -PPi	-MB	-PPi	4	292	407	116	349.5	34.8849	11.6
C5.3	abcc6a-/-	-MB / -PPi	-MB	-PPi	5	482	575	94	528.5	52.8028	9.4
C5.3	abcc6a-/-	-MB / -PPi	-MB	-PPi	6	683	754	72	718.5	71.8218	7.2
C5.3	abcc6a-/-	-MB / -PPi	-MB	-PPi	7	864	927	64	895.5	89.5395	6.4
C6.3	abcc6a+/-	-MB / -PPi	-MB	-PPi	1	147	157	11	152	15.1151	1.1
C6.3	abcc6a+/-	-MB / -PPi	-MB	-PPi	2	231	281	51	256	25.5255	5.1
C6.3	abcc6a+/-	-MB / -PPi	-MB	-PPi	3	354	425	72	389.5	38.8889	7.2
C6.3	abcc6a+/-	-MB / -PPi	-MB	-PPi	4	512	585	74	548.5	54.8048	7.4
C6.3	abcc6a+/-	-MB / -PPi	-MB	-PPi	5	693	738	46	715.5	71.5215	4.6
C6.3	abcc6a+/-	-MB / -PPi	-MB	-PPi	6	866	911	46	888.5	88.8388	4.6
D1.3	abcc6a+/-	-MB / -PPi	-MB	-PPi	1	196	238	43	217	21.6216	4.3
D1.3	abcc6a+/-	-MB / -PPi	-MB	-PPi	2	314	359	46	336.5	33.5836	4.6
D1.3	abcc6a+/-	-MB / -PPi	-MB	-PPi	3	469	481	13	475	47.4474	1.3
D2.3	abcc6a+/-	-MB / -PPi	-MB	-PPi	1	38	54	17	46	4.5045	1.7
D2.3	abcc6a+/-	-MB / -PPi	-MB	-PPi	2	139	147	9	143	14.2142	0.9
D2.3	abcc6a+/-	-MB / -PPi	-MB	-PPi	3	222	281	60	251.5	25.0751	6
D2.3	abcc6a+/-	-MB / -PPi	-MB	-PPi	4	351	435	85	393	39.2392	8.5
D2.3	abcc6a+/-	-MB / -PPi	-MB	-PPi	5	525	582	58	553.5	55.3053	5.8
D2.3	abcc6a+/-	-MB / -PPi	-MB	-PPi	6	694	745	52	719.5	71.9219	5.2
D2.3	abcc6a+/-	-MB / -PPi	-MB	-PPi	7	877	908	32	892.5	89.2392	3.2
D3.3	abcc6a+/-	-MB / -PPi	-MB	-PPi	1	210	263	54	236.5	23.5736	5.4
D3.3	abcc6a+/-	-MB / -PPi	-MB	-PPi	2	355	409	55	382	38.1381	5.5
D3.3	abcc6a+/-	-MB / -PPi	-MB	-PPi	3	522	573	52	547.5	54.7047	5.2
D4.3	abcc6a+/-	-MB / -PPi	-MB	-PPi	1	203	250	48	226.5	22.5726	4.8
D4.3	abcc6a+/-	-MB / -PPi	-MB	-PPi	2	331	400	70	365.5	36.4865	7
D4.3	abcc6a+/-	-MB / -PPi	-MB	-PPi	3	504	561	58	532.5	53.2032	5.8
D4.3	abcc6a+/-	-MB / -PPi	-MB	-PPi	4	684	724	41	704	70.3704	4.1
D4.3	abcc6a+/-	-MB / -PPi	-MB	-PPi	5	874	888	15	881	88.0881	1.5
D5.3	abcc6a+/-	-MB / -PPi	-MB	-PPi	1	241	269	29	255	25.4254	2.9
D5.3	abcc6a+/-	-MB / -PPi	-MB	-PPi	2	539	574	36	556.5	55.6056	3.6
A4.3	abcc6a-/-	-MB / -PPi	-MB	-PPi	1	1	320	320	160.5	15.966	32
A4.3	abcc6a-/-	-MB / -PPi	-MB	-PPi	2	334	471	138	402.5	40.1902	13.8
A4.3	abcc6a-/-	-MB / -PPi	-MB	-PPi	3	476	476	1	476	47.5475	0.1
A4.3	abcc6a-/-	-MB / -PPi	-MB	-PPi	4	480	621	142	550.5	55.005	14.2
A4.3	abcc6a-/-	-MB / -PPi	-MB	-PPi	5	645	762	118	703.5	70.3203	11.8
A4.3	abcc6a-/-	-MB / -PPi	-MB	-PPi	6	825	922	98	873.5	87.3373	9.8
