## Supplementary Table 4 for "SCAMP - an open-source tool for profiling Alizarin Red-labelled calcification in fish larvae"

### Sheet: Table S4
Supplementary Table S4. Genotype-, MB-, and PPi-dependent effects on SCAMP-derived mineralization endpoints
Type III ANOVA evaluates genotype, MB, PPi, all two-way interactions, and the genotype × MB × PPi interaction. Welch tests report genotype contrasts within each MB/PPi treatment, with Benjamini–Hochberg adjustment across the four treatment-specific contrasts per endpoint. Treatment-versus-baseline and variance comparisons are retained from the complete analysis workflow.
A. Descriptive statistics by genotype and treatment
Genotype	Treatment	n	Length-normalized integrated ARS fluorescence, mean	Length-normalized integrated ARS fluorescence, SD	Positive profile length, mean (%)	Positive profile length, SD	Mean positive ARS fluorescence, mean (a.u.)	Mean positive ARS fluorescence, SD	Number of mineralized chordacentra, mean	Number of mineralized chordacentra, SD
abcc6a+/-	−MB / −PPi	11	434259	115797	22.5909	13.262	861.597	153.398	11	1.94936
abcc6a+/-	+MB / −PPi	10	320708	57203.2	9.67	7.6852	732.815	64.3466	9.1	0.875595
abcc6a+/-	−MB / +PPi	8	1.03184e+06	453696	56.775	22.6514	1497.42	279.718	13.25	2.76457
abcc6a+/-	+MB / +PPi	10	539957	164755	33.08	7.66171	1069.61	289.445	12.1	1.37032
abcc6a-/-	−MB / −PPi	11	815768	332049	48.1091	18.9146	1269.43	387.854	11.7273	3.19659
abcc6a-/-	+MB / −PPi	13	745016	131318	50.1077	9.09931	1155.67	133.132	13.2308	1.96443
abcc6a-/-	−MB / +PPi	16	1.07222e+06	298893	53.8625	10.8483	1729.71	368.788	13.75	3.1305
abcc6a-/-	+MB / +PPi	13	902100	254313	48.2923	10.5678	1506.74	331.969	12.6923	2.05688
B. Complete three-factor Type III ANOVA output
Metric	Term	df	Sum of squares	Mean square	F	p	Significance	Model	n observations	Primary interpretation
Length-normalized integrated ARS fluorescence	genotype	1	2.01903e+12	2.01903e+12	32.1552	1.96417e-07	****	Metric ~ genotype × MB × PPi	92	Statistically significant
Length-normalized integrated ARS fluorescence	MB	1	9.90401e+11	9.90401e+11	15.7732	0.000150145	***	Metric ~ genotype × MB × PPi	92	Statistically significant
Length-normalized integrated ARS fluorescence	PPi	1	2.09328e+12	2.09328e+12	33.3377	1.2682e-07	****	Metric ~ genotype × MB × PPi	92	Statistically significant
Length-normalized integrated ARS fluorescence	genotype × MB	1	1.83784e+11	1.83784e+11	2.92696	0.090802	ns	Metric ~ genotype × MB × PPi	92	Not statistically significant
Length-normalized integrated ARS fluorescence	genotype × PPi	1	2.24908e+11	2.24908e+11	3.5819	0.0618565	ns	Metric ~ genotype × MB × PPi	92	Not statistically significant
Length-normalized integrated ARS fluorescence	MB × PPi	1	3.15545e+11	3.15545e+11	5.02539	0.0276144	*	Metric ~ genotype × MB × PPi	92	Statistically significant
Length-normalized integrated ARS fluorescence	genotype × MB × PPi	1	1.07611e+11	1.07611e+11	1.71382	0.194061	ns	Metric ~ genotype × MB × PPi	92	Not statistically significant
Length-normalized integrated ARS fluorescence	Residuals	84	5.27437e+12	6.27902e+10			n.c.	Metric ~ genotype × MB × PPi	92	Residual error
Positive profile length (%)	genotype	1	8468.27	8468.27	50.4962	3.60662e-10	****	Metric ~ genotype × MB × PPi	92	Statistically significant
Positive profile length (%)	MB	1	2233.29	2233.29	13.3171	0.000455685	***	Metric ~ genotype × MB × PPi	92	Statistically significant
Positive profile length (%)	PPi	1	5235.6	5235.6	31.2199	2.78585e-07	****	Metric ~ genotype × MB × PPi	92	Statistically significant
Positive profile length (%)	genotype × MB	1	1509.93	1509.93	9.0037	0.00354608	**	Metric ~ genotype × MB × PPi	92	Statistically significant
Positive profile length (%)	genotype × PPi	1	3981.08	3981.08	23.7391	5.1363e-06	****	Metric ~ genotype × MB × PPi	92	Statistically significant
Positive profile length (%)	MB × PPi	1	465.263	465.263	2.77436	0.0995104	ns	Metric ~ genotype × MB × PPi	92	Not statistically significant
Positive profile length (%)	genotype × MB × PPi	1	14.2069	14.2069	0.0847157	0.771723	ns	Metric ~ genotype × MB × PPi	92	Not statistically significant
Positive profile length (%)	Residuals	84	14086.9	167.701			n.c.	Metric ~ genotype × MB × PPi	92	Residual error
Mean positive ARS fluorescence (a.u.)	genotype	1	3.0272e+06	3.0272e+06	37.4625	3.05297e-08	****	Metric ~ genotype × MB × PPi	90	Statistically significant
Mean positive ARS fluorescence (a.u.)	MB	1	1.07356e+06	1.07356e+06	13.2856	0.000467977	***	Metric ~ genotype × MB × PPi	90	Statistically significant
Mean positive ARS fluorescence (a.u.)	PPi	1	4.28124e+06	4.28124e+06	52.9816	1.83748e-10	****	Metric ~ genotype × MB × PPi	90	Statistically significant
Mean positive ARS fluorescence (a.u.)	genotype × MB	1	65022.7	65022.7	0.804675	0.372326	ns	Metric ~ genotype × MB × PPi	90	Not statistically significant
Mean positive ARS fluorescence (a.u.)	genotype × PPi	1	34988.2	34988.2	0.432989	0.512369	ns	Metric ~ genotype × MB × PPi	90	Not statistically significant
Mean positive ARS fluorescence (a.u.)	MB × PPi	1	224199	224199	2.77452	0.0995912	ns	Metric ~ genotype × MB × PPi	90	Not statistically significant
Mean positive ARS fluorescence (a.u.)	genotype × MB × PPi	1	48471	48471	0.599842	0.440866	ns	Metric ~ genotype × MB × PPi	90	Not statistically significant
Mean positive ARS fluorescence (a.u.)	Residuals	82	6.62611e+06	80806.2			n.c.	Metric ~ genotype × MB × PPi	90	Residual error
Number of mineralized chordacentra	genotype	1	48.9607	48.9607	8.91046	0.0037132	**	Metric ~ genotype × MB × PPi	92	Statistically significant
Number of mineralized chordacentra	MB	1	9.378	9.378	1.70672	0.194977	ns	Metric ~ genotype × MB × PPi	92	Not statistically significant
Number of mineralized chordacentra	PPi	1	62.711	62.711	11.4129	0.00110757	**	Metric ~ genotype × MB × PPi	92	Statistically significant
Number of mineralized chordacentra	genotype × MB	1	16.8989	16.8989	3.07546	0.0831299	ns	Metric ~ genotype × MB × PPi	92	Not statistically significant
Number of mineralized chordacentra	genotype × PPi	1	19.6093	19.6093	3.56874	0.0623276	ns	Metric ~ genotype × MB × PPi	92	Not statistically significant
Number of mineralized chordacentra	MB × PPi	1	4.53618	4.53618	0.825549	0.366162	ns	Metric ~ genotype × MB × PPi	92	Not statistically significant
Number of mineralized chordacentra	genotype × MB × PPi	1	15.1611	15.1611	2.7592	0.100425	ns	Metric ~ genotype × MB × PPi	92	Not statistically significant
Number of mineralized chordacentra	Residuals	84	461.559	5.49475			n.c.	Metric ~ genotype × MB × PPi	92	Residual error
C. Genotype contrasts within each MB/PPi treatment: two-sided Welch tests with BH correction
Metric	Treatment	Comparison	Raw p	BH-adjusted p	Significance	n heterozygous	n homozygous	Test	Multiplicity family	Interpretation
Length-normalized integrated ARS fluorescence	−MB / −PPi	abcc6a+/− vs abcc6a−/−	0.00348248	0.00464331	**	11	11	Welch two-sample t-test	Four treatment-specific genotype contrasts per endpoint	Statistically significant
Length-normalized integrated ARS fluorescence	+MB / −PPi	abcc6a+/− vs abcc6a−/−	7.13767e-09	2.85507e-08	****	10	13	Welch two-sample t-test	Four treatment-specific genotype contrasts per endpoint	Statistically significant
Length-normalized integrated ARS fluorescence	−MB / +PPi	abcc6a+/− vs abcc6a−/−	0.824029	0.824029	ns	8	16	Welch two-sample t-test	Four treatment-specific genotype contrasts per endpoint	Not statistically significant
Length-normalized integrated ARS fluorescence	+MB / +PPi	abcc6a+/− vs abcc6a−/−	0.000496072	0.000992145	***	10	13	Welch two-sample t-test	Four treatment-specific genotype contrasts per endpoint	Statistically significant
Positive profile length (%)	−MB / −PPi	abcc6a+/− vs abcc6a−/−	0.0017877	0.0023836	**	11	11	Welch two-sample t-test	Four treatment-specific genotype contrasts per endpoint	Statistically significant
Positive profile length (%)	+MB / −PPi	abcc6a+/− vs abcc6a−/−	1.70755e-10	6.83021e-10	****	10	13	Welch two-sample t-test	Four treatment-specific genotype contrasts per endpoint	Statistically significant
Positive profile length (%)	−MB / +PPi	abcc6a+/− vs abcc6a−/−	0.738731	0.738731	ns	8	16	Welch two-sample t-test	Four treatment-specific genotype contrasts per endpoint	Not statistically significant
Positive profile length (%)	+MB / +PPi	abcc6a+/− vs abcc6a−/−	0.000651343	0.00130269	**	10	13	Welch two-sample t-test	Four treatment-specific genotype contrasts per endpoint	Statistically significant
Mean positive ARS fluorescence (a.u.)	−MB / −PPi	abcc6a+/− vs abcc6a−/−	0.00651628	0.00868837	**	11	11	Welch two-sample t-test	Four treatment-specific genotype contrasts per endpoint	Statistically significant
Mean positive ARS fluorescence (a.u.)	+MB / −PPi	abcc6a+/− vs abcc6a−/−	8.70476e-09	3.4819e-08	****	10	13	Welch two-sample t-test	Four treatment-specific genotype contrasts per endpoint	Statistically significant
Mean positive ARS fluorescence (a.u.)	−MB / +PPi	abcc6a+/− vs abcc6a−/−	0.102864	0.102864	ns	8	16	Welch two-sample t-test	Four treatment-specific genotype contrasts per endpoint	Not statistically significant
Mean positive ARS fluorescence (a.u.)	+MB / +PPi	abcc6a+/− vs abcc6a−/−	0.00297242	0.00594484	**	10	13	Welch two-sample t-test	Four treatment-specific genotype contrasts per endpoint	Statistically significant
Number of mineralized chordacentra	−MB / −PPi	abcc6a+/− vs abcc6a−/−	0.528257	0.695	ns	11	11	Welch two-sample t-test	Four treatment-specific genotype contrasts per endpoint	Not statistically significant
Number of mineralized chordacentra	+MB / −PPi	abcc6a+/− vs abcc6a−/−	2.9151e-06	1.16604e-05	****	10	13	Welch two-sample t-test	Four treatment-specific genotype contrasts per endpoint	Statistically significant
Number of mineralized chordacentra	−MB / +PPi	abcc6a+/− vs abcc6a−/−	0.695	0.695	ns	8	16	Welch two-sample t-test	Four treatment-specific genotype contrasts per endpoint	Not statistically significant
Number of mineralized chordacentra	+MB / +PPi	abcc6a+/− vs abcc6a−/−	0.4178	0.695	ns	10	13	Welch two-sample t-test	Four treatment-specific genotype contrasts per endpoint	Not statistically significant
D. Treatment-versus-baseline contrasts within genotype: two-sided Welch tests with BH correction
Metric	Genotype	Baseline	Compared treatment	Comparison	n baseline	n compared	Raw p	BH-adjusted p	Significance	Interpretation
Length-normalized integrated ARS fluorescence	abcc6a+/-	−MB / −PPi	+MB / −PPi	-MB -PPi vs +MB -PPi	11	10	0.0113345	0.0188908	*	Statistically significant
Length-normalized integrated ARS fluorescence	abcc6a-/-	−MB / −PPi	+MB / −PPi	-MB -PPi vs +MB -PPi	11	13	0.518554	0.518554	ns	Not statistically significant
Length-normalized integrated ARS fluorescence	abcc6a+/-	−MB / −PPi	−MB / +PPi	-MB -PPi vs -MB +PPi	11	8	0.00708355	0.0177089	*	Statistically significant
Length-normalized integrated ARS fluorescence	abcc6a-/-	−MB / −PPi	−MB / +PPi	-MB -PPi vs -MB +PPi	11	16	0.0533498	0.158412	ns	Not statistically significant
Length-normalized integrated ARS fluorescence	abcc6a+/-	−MB / −PPi	+MB / +PPi	-MB -PPi vs +MB +PPi	11	10	0.111334	0.111334	ns	Not statistically significant
Length-normalized integrated ARS fluorescence	abcc6a-/-	−MB / −PPi	+MB / +PPi	-MB -PPi vs +MB +PPi	11	13	0.489592	0.518554	ns	Not statistically significant
Length-normalized integrated ARS fluorescence	abcc6a+/-	+MB / −PPi	+MB / +PPi	+MB -PPi vs +MB +PPi	10	10	0.00212369	0.0106184	*	Statistically significant
Length-normalized integrated ARS fluorescence	abcc6a-/-	+MB / −PPi	+MB / +PPi	+MB -PPi vs +MB +PPi	13	13	0.063365	0.158412	ns	Not statistically significant
Length-normalized integrated ARS fluorescence	abcc6a+/-	+MB / +PPi	−MB / +PPi	+MB +PPi vs -MB +PPi	10	8	0.0182249	0.0227811	*	Statistically significant
Length-normalized integrated ARS fluorescence	abcc6a-/-	+MB / +PPi	−MB / +PPi	+MB +PPi vs -MB +PPi	13	16	0.109424	0.182373	ns	Not statistically significant
Positive profile length (%)	abcc6a+/-	−MB / −PPi	+MB / −PPi	-MB -PPi vs +MB -PPi	11	10	0.0137401	0.0229002	*	Statistically significant
Positive profile length (%)	abcc6a-/-	−MB / −PPi	+MB / −PPi	-MB -PPi vs +MB -PPi	11	13	0.753391	0.941739	ns	Not statistically significant
Positive profile length (%)	abcc6a+/-	−MB / −PPi	−MB / +PPi	-MB -PPi vs -MB +PPi	11	8	0.00311112	0.0077778	**	Statistically significant
Positive profile length (%)	abcc6a-/-	−MB / −PPi	−MB / +PPi	-MB -PPi vs -MB +PPi	11	16	0.377116	0.941739	ns	Not statistically significant
Positive profile length (%)	abcc6a+/-	−MB / −PPi	+MB / +PPi	-MB -PPi vs +MB +PPi	11	10	0.0391327	0.0391327	*	Statistically significant
Positive profile length (%)	abcc6a-/-	−MB / −PPi	+MB / +PPi	-MB -PPi vs +MB +PPi	11	13	0.977579	0.977579	ns	Not statistically significant
Positive profile length (%)	abcc6a+/-	+MB / −PPi	+MB / +PPi	+MB -PPi vs +MB +PPi	10	10	2.19013e-06	1.09506e-05	****	Statistically significant
Positive profile length (%)	abcc6a-/-	+MB / −PPi	+MB / +PPi	+MB -PPi vs +MB +PPi	13	13	0.643139	0.941739	ns	Not statistically significant
Positive profile length (%)	abcc6a+/-	+MB / +PPi	−MB / +PPi	+MB +PPi vs -MB +PPi	10	8	0.0213195	0.0266494	*	Statistically significant
Positive profile length (%)	abcc6a-/-	+MB / +PPi	−MB / +PPi	+MB +PPi vs -MB +PPi	13	16	0.17482	0.874102	ns	Not statistically significant
Mean positive ARS fluorescence (a.u.)	abcc6a+/-	−MB / −PPi	+MB / −PPi	-MB -PPi vs +MB -PPi	10	9	0.0313519	0.0391899	*	Statistically significant
Mean positive ARS fluorescence (a.u.)	abcc6a-/-	−MB / −PPi	+MB / −PPi	-MB -PPi vs +MB -PPi	11	13	0.371866	0.371866	ns	Not statistically significant
Mean positive ARS fluorescence (a.u.)	abcc6a+/-	−MB / −PPi	−MB / +PPi	-MB -PPi vs -MB +PPi	10	8	0.000159712	0.000798558	***	Statistically significant
Mean positive ARS fluorescence (a.u.)	abcc6a-/-	−MB / −PPi	−MB / +PPi	-MB -PPi vs -MB +PPi	11	16	0.00555752	0.0138938	*	Statistically significant
Mean positive ARS fluorescence (a.u.)	abcc6a+/-	−MB / −PPi	+MB / +PPi	-MB -PPi vs +MB +PPi	10	10	0.0647994	0.0647994	ns	Not statistically significant
Mean positive ARS fluorescence (a.u.)	abcc6a-/-	−MB / −PPi	+MB / +PPi	-MB -PPi vs +MB +PPi	11	13	0.126631	0.158289	ns	Not statistically significant
Mean positive ARS fluorescence (a.u.)	abcc6a+/-	+MB / −PPi	+MB / +PPi	+MB -PPi vs +MB +PPi	9	10	0.00500517	0.0102128	*	Statistically significant
Mean positive ARS fluorescence (a.u.)	abcc6a-/-	+MB / −PPi	+MB / +PPi	+MB -PPi vs +MB +PPi	13	13	0.00278384	0.0138938	*	Statistically significant
Mean positive ARS fluorescence (a.u.)	abcc6a+/-	+MB / +PPi	−MB / +PPi	+MB +PPi vs -MB +PPi	10	8	0.00612769	0.0102128	*	Statistically significant
Mean positive ARS fluorescence (a.u.)	abcc6a-/-	+MB / +PPi	−MB / +PPi	+MB +PPi vs -MB +PPi	13	16	0.0986358	0.158289	ns	Not statistically significant
Number of mineralized chordacentra	abcc6a+/-	−MB / −PPi	+MB / −PPi	-MB -PPi vs +MB -PPi	11	10	0.0109885	0.0274714	*	Statistically significant
Number of mineralized chordacentra	abcc6a-/-	−MB / −PPi	+MB / −PPi	-MB -PPi vs +MB -PPi	11	13	0.193255	0.474661	ns	Not statistically significant
Number of mineralized chordacentra	abcc6a+/-	−MB / −PPi	−MB / +PPi	-MB -PPi vs -MB +PPi	11	8	0.072231	0.120385	ns	Not statistically significant
Number of mineralized chordacentra	abcc6a-/-	−MB / −PPi	−MB / +PPi	-MB -PPi vs -MB +PPi	11	16	0.117938	0.474661	ns	Not statistically significant
Number of mineralized chordacentra	abcc6a+/-	−MB / −PPi	+MB / +PPi	-MB -PPi vs +MB +PPi	11	10	0.149378	0.186723	ns	Not statistically significant
Number of mineralized chordacentra	abcc6a-/-	−MB / −PPi	+MB / +PPi	-MB -PPi vs +MB +PPi	11	13	0.401199	0.501417	ns	Not statistically significant
Number of mineralized chordacentra	abcc6a+/-	+MB / −PPi	+MB / +PPi	+MB -PPi vs +MB +PPi	10	10	3.03997e-05	0.000151999	***	Statistically significant
Number of mineralized chordacentra	abcc6a-/-	+MB / −PPi	+MB / +PPi	+MB -PPi vs +MB +PPi	13	13	0.501417	0.501417	ns	Not statistically significant
Number of mineralized chordacentra	abcc6a+/-	+MB / +PPi	−MB / +PPi	+MB +PPi vs -MB +PPi	10	8	0.308055	0.308055	ns	Not statistically significant
Number of mineralized chordacentra	abcc6a-/-	+MB / +PPi	−MB / +PPi	+MB +PPi vs -MB +PPi	13	16	0.284797	0.474661	ns	Not statistically significant
E. Brown–Forsythe variance comparisons for Length-normalized integrated ARS fluorescence
Metric	Treatment	Comparison	Test	Raw p	BH-adjusted p	Significance	n heterozygous	n homozygous	Multiplicity family	Interpretation
Length-normalized integrated ARS fluorescence	−MB / −PPi	abcc6a+/− vs abcc6a−/−	Brown-Forsythe Levene test; center = median	0.00473232	0.0189293	*	11	11	Four treatment-specific variance comparisons	Statistically significant variance difference
Length-normalized integrated ARS fluorescence	+MB / −PPi	abcc6a+/− vs abcc6a−/−	Brown-Forsythe Levene test; center = median	0.0503405	0.100681	ns	10	13	Four treatment-specific variance comparisons	No statistically significant variance difference
Length-normalized integrated ARS fluorescence	−MB / +PPi	abcc6a+/− vs abcc6a−/−	Brown-Forsythe Levene test; center = median	0.208978	0.208978	ns	8	16	Four treatment-specific variance comparisons	No statistically significant variance difference
Length-normalized integrated ARS fluorescence	+MB / +PPi	abcc6a+/− vs abcc6a−/−	Brown-Forsythe Levene test; center = median	0.206139	0.208978	ns	10	13	Four treatment-specific variance comparisons	No statistically significant variance difference
