## Supplementary Table 3 for "SCAMP - an open-source tool for profiling Alizarin Red-labelled calcification in fish larvae"

### Sheet: Table S3
Supplementary Table S3. Genotype comparison of SCAMP-derived fluorescence metrics
Comparison: heterozygous abcc6a+/− versus homozygous abcc6a−/− larvae. Welch tests are the primary two-group inference; complete one-way ANOVA and variance outputs are reported for transparency.
A. Descriptive statistics for Length-normalized integrated ARS fluorescence	A. Descriptive statistics for length-normalized profile intensity	A. Descriptive statistics for length-normalized profile intensity	A. Descriptive statistics for length-normalized profile intensity	A. Descriptive statistics for length-normalized profile intensity	A. Descriptive statistics for length-normalized profile intensity	A. Descriptive statistics for length-normalized profile intensity	A. Descriptive statistics for length-normalized profile intensity	A. Descriptive statistics for length-normalized profile intensity
Genotype	n	Mean	Median	SD	Variance	CV (%)	Metric	Unit / interpretation
abcc6a+/-	14	137643	128055	61270.7	3.7541e+09	44.5144	Length-normalized integrated ARS fluorescence	Sum of 1000 interpolated profile values (a.u.)
abcc6a-/-	10	241883	228085	135070	1.82438e+10	55.8411	Length-normalized integrated ARS fluorescence	Sum of 1000 interpolated profile values (a.u.)
B. Primary genotype comparisons: two-sided Welch two-sample t-tests	B. Primary genotype comparisons: two-sided Welch two-sample t-tests	B. Primary genotype comparisons: two-sided Welch two-sample t-tests	B. Primary genotype comparisons: two-sided Welch two-sample t-tests	B. Primary genotype comparisons: two-sided Welch two-sample t-tests	B. Primary genotype comparisons: two-sided Welch two-sample t-tests	B. Primary genotype comparisons: two-sided Welch two-sample t-tests	B. Primary genotype comparisons: two-sided Welch two-sample t-tests	B. Primary genotype comparisons: two-sided Welch two-sample t-tests
Metric	Comparison	Test	Raw p	BH-adjusted p	Significance	n heterozygous	n homozygous	Interpretation
Length-normalized integrated ARS fluorescence	abcc6a+/- vs abcc6a-/-	Welch two-sample t-test	0.0423565	0.0423565	*	14	10	Statistically significant
Positive profile length (%)	abcc6a+/- vs abcc6a-/-	Welch two-sample t-test	0.00014589	0.00014589	***	14	10	Statistically significant
Mean positive ARS fluorescence (a.u.)	abcc6a+/- vs abcc6a-/-	Welch two-sample t-test	0.739305	0.739305	ns	14	10	Not statistically significant
C. Complete one-way ANOVA output	C. Complete one-way ANOVA output	C. Complete one-way ANOVA output	C. Complete one-way ANOVA output	C. Complete one-way ANOVA output	C. Complete one-way ANOVA output	C. Complete one-way ANOVA output	C. Complete one-way ANOVA output	C. Complete one-way ANOVA output
Metric	Term	df	Sum of squares	Mean square	F	p	Significance	Model
Length-normalized integrated ARS fluorescence	group	1	6.33849e+10	6.33849e+10	6.54686	0.0179075	*	Metric ~ genotype
Length-normalized integrated ARS fluorescence	Residuals	22	2.12998e+11	9.68172e+09			n.c.	Metric ~ genotype
Positive profile length (%)	group	1	4220.16	4220.16	31.4447	1.22677e-05	****	Metric ~ genotype
Positive profile length (%)	Residuals	22	2952.6	134.209			n.c.	Metric ~ genotype
Mean positive ARS fluorescence (a.u.)	group	1	1835.85	1835.85	0.13638	0.715437	ns	Metric ~ genotype
Mean positive ARS fluorescence (a.u.)	Residuals	22	296147	13461.2			n.c.	Metric ~ genotype
D. Brown–Forsythe variance comparison	D. Brown–Forsythe variance comparison	D. Brown–Forsythe variance comparison	D. Brown–Forsythe variance comparison	D. Brown–Forsythe variance comparison	D. Brown–Forsythe variance comparison	D. Brown–Forsythe variance comparison	D. Brown–Forsythe variance comparison	D. Brown–Forsythe variance comparison
Metric	Comparison	Test	Raw p	BH-adjusted p	Significance	n heterozygous	n homozygous	Interpretation
Length-normalized integrated ARS fluorescence	abcc6a+/- vs abcc6a-/-	Brown-Forsythe Levene test; center = median	0.0589399	0.0589399	ns	14	10	No statistically significant variance difference
Notes: BH-adjusted p values equal raw p values here because each metric contains one prespecified genotype comparison. Significance labels: ns, p ≥ 0.05; *, p < 0.05; **, p < 0.01; ***, p < 0.001; ****, p < 0.0001. Positive area is the percentage of valid normalized positions above the experiment-specific threshold. Mean positive fluorescence is the mean intensity among above-threshold positions.
