## Supplementary Table 1 for "SCAMP - an open-source tool for profiling Alizarin Red-labelled calcification in fish larvae"

### Sheet: Table S1
Supplementary Table S1. Mixed-effects analysis of continuous mineralized-region area along the AP axis
Model: ROI area ~ genotype × scaled AP-axis position + (1 | fish identity). AP-axis position was mean-centered and divided by its standard deviation. Fish identity was included as a random intercept to account for multiple ROIs measured within the same larva.
A. Model fit and sample size	A. Model fit and sample size	A. Model fit and sample size	A. Model fit and sample size	A. Model fit and sample size	A. Model fit and sample size	A. Model fit and sample size	A. Model fit and sample size	A. Model fit and sample size	A. Model fit and sample size
Model	Estimation	Observations (ROIs)	Fish	AIC	BIC	log-likelihood	Deviance	Random effect	AP-axis scaling
Area ~ genotype × AP_axis_scaled + (1 | fishID)	Maximum likelihood	90	15	1616.79	1631.79	-802.394	1604.79	Random intercept for fish identity	Mean-centered and divided by SD
B. Type III fixed-effect tests	B. Type III fixed-effect tests	B. Type III fixed-effect tests	B. Type III fixed-effect tests	B. Type III fixed-effect tests	B. Type III fixed-effect tests	B. Type III fixed-effect tests	B. Type III fixed-effect tests	B. Type III fixed-effect tests	B. Type III fixed-effect tests
Term	Sum of squares	Mean square	Numerator df	Denominator df	F	p	Significance	Test role	Interpretation
Genotype	4.60939e+07	4.60939e+07	1	16.6047	16.754	0.000791662	***	Model main-effect test	Statistically significant
Scaled AP-axis position	1.28848e+07	1.28848e+07	1	81.0621	4.6833	0.0334003	*	Model main-effect test	Statistically significant
Genotype × scaled AP-axis position	6.77751e+07	6.77751e+07	1	81.0621	24.6346	3.76458e-06	****	Primary interaction test	Statistically significant
C. Genotype-specific AP-axis slopes	C. Genotype-specific AP-axis slopes	C. Genotype-specific AP-axis slopes	C. Genotype-specific AP-axis slopes	C. Genotype-specific AP-axis slopes	C. Genotype-specific AP-axis slopes	C. Genotype-specific AP-axis slopes	C. Genotype-specific AP-axis slopes	C. Genotype-specific AP-axis slopes	C. Genotype-specific AP-axis slopes
Genotype	Slope per 1 SD AP-axis increase	SE	df	95% CI lower	95% CI upper	t ratio	p	Significance	Interpretation
abcc6a+/-	623.52	204.061	77.7454	217.246	1029.79	3.05557	0.00307728	**	ROI area increases with AP position
abcc6a-/-	-1587.61	407.459	85.0309	-2397.74	-777.477	-3.89637	0.000194031	***	ROI area decreases with AP position
D. Direct comparison of genotype-specific AP-axis slopes	D. Direct comparison of genotype-specific AP-axis slopes	D. Direct comparison of genotype-specific AP-axis slopes	D. Direct comparison of genotype-specific AP-axis slopes	D. Direct comparison of genotype-specific AP-axis slopes	D. Direct comparison of genotype-specific AP-axis slopes	D. Direct comparison of genotype-specific AP-axis slopes	D. Direct comparison of genotype-specific AP-axis slopes	D. Direct comparison of genotype-specific AP-axis slopes	D. Direct comparison of genotype-specific AP-axis slopes
Contrast	Slope difference	SE	df	95% CI lower	95% CI upper	t ratio	p	Significance	Interpretation
abcc6a+/− minus abcc6a−/−	2211.13	455.701	83.6416	1304.86	3117.4	4.85215	5.59115e-06	****	Statistically significant slope difference
Notes: slope estimates express the change in ROI area associated with a one-standard-deviation increase in AP-axis position. Because the genotype × AP-axis interaction is statistically significant, the genotype-specific slopes and their direct comparison provide the primary biological interpretation; the main effects should be interpreted conditionally in the presence of this interaction. Signifi…
